# Evaluating intraspecific genetic diversity of a fish population using environmental DNA: An approach to distinguish true haplotypes from erroneous sequences

**DOI:** 10.1101/429993

**Authors:** Satsuki Tsuji, Masaki Miya, Masayuki Ushio, Hirotoshi Sato, Toshifumi Minamoto, Hiroki Yamanaka

## Abstract

Recent advances in environmental DNA (eDNA) analysis using high-throughput sequencing (HTS) provide a non-invasive way to evaluate the intraspecific genetic diversity of aquatic macroorganisms. However, erroneous sequences present in HTS data can result in false positive haplotypes; therefore, reliable strategies are necessary to eliminate such erroneous sequences when evaluating intraspecific genetic diversity using eDNA metabarcoding. In this study, we propose an approach combining denoising using amplicon sequence variant (ASV) method and the removal of haplotypes with low detection rates. A mixture of rearing water of Ayu *(Plecoglossus altivelis altivelis)* was used as an eDNA sample. In total, nine haplotypes of Ayu mitochondrial D-loop region were contained in the sample and amplified by two-step tailed PCR. The 15 PCR replicates indexed different tags were prepared from the eDNA sample to compare the detection rates between true haplotypes and false positive haplotypes. All PCR replications were sequenced by HTS, and the total number of detected true haplotypes and false positive haplotypes were compared with and without denoising using the two types of ASV methods, Divisive Amplicon Denoising Algorithm 2 (DADA2) and UNOISE3. The use of both ASV methods considerably reduced the number of false positive haplotypes. Moreover, all true haplotypes were detected in all 15 PCR, whereas false positive haplotypes had detection rates varying from 1/15 to 15/15. Thus, by removing haplotypes with lower detection rates than 15/15, the number of false positive haplotypes were further reduced. The approach proposed in this study successfully eliminated most of false positive haplotypes in the HTS data obtained from eDNA samples, which allowed us to improve the detection accuracy for evaluating intraspecific genetic diversity using eDNA analysis.
