## Supplementary material for "Evaluating intraspecific genetic diversity of a fish population using environmental DNA: An approach to distinguish true haplotypes from erroneous sequences": Table S1

### Sheet: S1
	Table S1. The information of all sequence data which were used for designing the PaaDlp-2 primers.
	Accession number	Sequence name
	AB003989	Plecoglossus_altivelis_mitochondrial_DNA_for_D-loop
	AB181704	Plecoglossus_altivelis_altivelis_mitochondrial_DNA_D-loop_isolate:_CKG301
	AB181705	Plecoglossus_altivelis_altivelis_mitochondrial_DNA_D-loop_isolate:_CKG302
	AB181706	Plecoglossus_altivelis_altivelis_mitochondrial_DNA_D-loop_isolate:_CKG304
	AB181707	Plecoglossus_altivelis_altivelis_mitochondrial_DNA_D-loop_isolate:_CKG305
	AB181708	Plecoglossus_altivelis_altivelis_mitochondrial_DNA_D-loop_isolate:_CKG306
	AB181709	Plecoglossus_altivelis_altivelis_mitochondrial_DNA_D-loop_isolate:_CKG307
	AB181710	Plecoglossus_altivelis_altivelis_mitochondrial_DNA_D-loop_isolate:_CKG308
	AB181711	Plecoglossus_altivelis_altivelis_mitochondrial_DNA_D-loop_isolate:_CKG309
	AB181712	Plecoglossus_altivelis_altivelis_mitochondrial_DNA_D-loop_isolate:_CKG310
	AB181713	Plecoglossus_altivelis_altivelis_mitochondrial_DNA_D-loop_isolate:_CKG311
	AB181714	Plecoglossus_altivelis_altivelis_mitochondrial_DNA_D-loop_isolate:_CKG312
	AB181715	Plecoglossus_altivelis_altivelis_mitochondrial_DNA_D-loop_isolate:_CKG313
	AB181716	Plecoglossus_altivelis_altivelis_mitochondrial_DNA_D-loop_isolate:_CKG314
	AB181717	Plecoglossus_altivelis_altivelis_mitochondrial_DNA_D-loop_isolate:_CKG316
	AB181718	Plecoglossus_altivelis_altivelis_mitochondrial_DNA_D-loop_isolate:_CKG318
	AB181719	Plecoglossus_altivelis_altivelis_mitochondrial_DNA_D-loop_isolate:_CKG331
	AB181720	Plecoglossus_altivelis_altivelis_mitochondrial_DNA_D-loop_isolate:_CKG332
	EU124679	Plecoglossus_altivelis_isolate_1_mitochondrion_complete_genome
	EU124680	Plecoglossus_altivelis_isolate_2_mitochondrion_complete_genome
	EU124681	Plecoglossus_altivelis_isolate_3_mitochondrion_complete_genome
	EU124682	Plecoglossus_altivelis_isolate_4_mitochondrion_complete_genome
	EU124683	Plecoglossus_altivelis_isolate_5_mitochondrion_complete_genome
	GQ409863	Plecoglossus_altivelis_isolate_JU1_D-loop_partial_sequence_mitochondrial
	GQ409864	Plecoglossus_altivelis_isolate_JU2_D-loop_partial_sequence_mitochondrial
	GQ409865	Plecoglossus_altivelis_isolate_JU3_D-loop_partial_sequence_mitochondrial
	GQ409866	Plecoglossus_altivelis_isolate_JU4_D-loop_partial_sequence_mitochondrial
	GQ409867	Plecoglossus_altivelis_isolate_JU5_D-loop_partial_sequence_mitochondrial
	GQ409868	Plecoglossus_altivelis_isolate_MA1_D-loop_partial_sequence_mitochondrial
	GQ409869	Plecoglossus_altivelis_isolate_MA2_D-loop_partial_sequence_mitochondrial
	GQ409870	Plecoglossus_altivelis_isolate_MA3_D-loop_partial_sequence_mitochondrial
	GQ409871	Plecoglossus_altivelis_isolate_MA4_D-loop_partial_sequence_mitochondrial
	GQ409872	Plecoglossus_altivelis_isolate_MA5_D-loop_partial_sequence_mitochondrial
	GQ409873	Plecoglossus_altivelis_isolate_MA6_D-loop_partial_sequence_mitochondrial
	GQ409874	Plecoglossus_altivelis_isolate_MA7_D-loop_partial_sequence_mitochondrial
	GQ409875	Plecoglossus_altivelis_isolate_MA8_D-loop_partial_sequence_mitochondrial
	GQ409876	Plecoglossus_altivelis_isolate_MA9_D-loop_partial_sequence_mitochondrial
	GQ409877	Plecoglossus_altivelis_isolate_MA10_D-loop_partial_sequence_mitochondrial
	GQ409878	Plecoglossus_altivelis_isolate_MA11_D-loop_partial_sequence_mitochondrial
	GQ409879	Plecoglossus_altivelis_isolate_MA12_D-loop_partial_sequence_mitochondrial
	GQ409880	Plecoglossus_altivelis_isolate_MA13_D-loop_partial_sequence_mitochondrial
	GQ409881	Plecoglossus_altivelis_isolate_JU6_D-loop_partial_sequence_mitochondrial
	GQ409882	Plecoglossus_altivelis_isolate_JU7_D-loop_partial_sequence_mitochondrial
	GQ409883	Plecoglossus_altivelis_isolate_JU8_D-loop_partial_sequence_mitochondrial
	GQ409884	Plecoglossus_altivelis_isolate_JU9_D-loop_partial_sequence_mitochondrial
	GQ409885	Plecoglossus_altivelis_isolate_JU10_D-loop_partial_sequence_mitochondrial
	GQ409886	Plecoglossus_altivelis_isolate_SUM1_D-loop_partial_sequence_mitochondrial
	GQ409887	Plecoglossus_altivelis_isolate_SUM2_D-loop_partial_sequence_mitochondrial
	GQ409888	Plecoglossus_altivelis_isolate_SUM3_D-loop_partial_sequence_mitochondrial
	GQ409889	Plecoglossus_altivelis_isolate_SUM4_D-loop_partial_sequence_mitochondrial
	GQ409890	Plecoglossus_altivelis_isolate_SUM5_D-loop_partial_sequence_mitochondrial
	GQ409891	Plecoglossus_altivelis_isolate_SUM6_D-loop_partial_sequence_mitochondrial
	GQ409892	Plecoglossus_altivelis_isolate_SUM7_D-loop_partial_sequence_mitochondrial
	GQ409893	Plecoglossus_altivelis_isolate_SUM8_D-loop_partial_sequence_mitochondrial
	GQ409894	Plecoglossus_altivelis_isolate_SUM9_D-loop_partial_sequence_mitochondrial
	GQ409895	Plecoglossus_altivelis_isolate_SUM10_D-loop_partial_sequence_mitochondrial
	GQ409896	Plecoglossus_altivelis_isolate_O1_D-loop_partial_sequence_mitochondrial
	GQ409897	Plecoglossus_altivelis_isolate_O2_D-loop_partial_sequence_mitochondrial
	GQ409898	Plecoglossus_altivelis_isolate_O3_D-loop_partial_sequence_mitochondrial
	GQ409899	Plecoglossus_altivelis_isolate_O4_D-loop_partial_sequence_mitochondrial
	GQ409900	Plecoglossus_altivelis_isolate_O5_D-loop_partial_sequence_mitochondrial
	GQ409901	Plecoglossus_altivelis_isolate_O6_D-loop_partial_sequence_mitochondrial
	GQ409902	Plecoglossus_altivelis_isolate_O7_D-loop_partial_sequence_mitochondrial
	GQ409903	Plecoglossus_altivelis_isolate_O8_D-loop_partial_sequence_mitochondrial
	GQ409904	Plecoglossus_altivelis_isolate_O9_D-loop_partial_sequence_mitochondrial
	GQ409905	Plecoglossus_altivelis_isolate_O10_D-loop_partial_sequence_mitochondrial
	GQ409906	Plecoglossus_altivelis_isolate_MYUNG1_D-loop_partial_sequence_mitochondrial
	GQ409907	Plecoglossus_altivelis_isolate_MYUNG2_D-loop_partial_sequence_mitochondrial
	GQ409908	Plecoglossus_altivelis_isolate_MYUNG3_D-loop_partial_sequence_mitochondrial
	GQ409909	Plecoglossus_altivelis_isolate_MYUNG4_D-loop_partial_sequence_mitochondrial
	GQ409910	Plecoglossus_altivelis_isolate_MYUNG5_D-loop_partial_sequence_mitochondrial
	GQ409911	Plecoglossus_altivelis_isolate_MYUNG6_D-loop_partial_sequence_mitochondrial
	GQ409912	Plecoglossus_altivelis_isolate_MYUNG7_D-loop_partial_sequence_mitochondrial
	GQ409913	Plecoglossus_altivelis_isolate_MYUNG8_D-loop_partial_sequence_mitochondrial
	GQ409914	Plecoglossus_altivelis_isolate_MYUNG9_D-loop_partial_sequence_mitochondrial
	GQ409915	Plecoglossus_altivelis_isolate_MYUNG10_D-loop_partial_sequence_mitochondrial
	GQ409916	Plecoglossus_altivelis_isolate_MYUNG11_D-loop_partial_sequence_mitochondrial
	GQ409917	Plecoglossus_altivelis_isolate_HAN1_D-loop_partial_sequence_mitochondrial
	GQ409918	Plecoglossus_altivelis_isolate_HAN2_D-loop_partial_sequence_mitochondrial
	GQ409919	Plecoglossus_altivelis_isolate_NAM1_D-loop_partial_sequence_mitochondrial
	GQ409920	Plecoglossus_altivelis_isolate_NAM2_D-loop_partial_sequence_mitochondrial
	GQ409921	Plecoglossus_altivelis_isolate_NAM3_D-loop_partial_sequence_mitochondrial
	GQ409922	Plecoglossus_altivelis_isolate_NAM4_D-loop_partial_sequence_mitochondrial
	GQ409923	Plecoglossus_altivelis_isolate_NAM5_D-loop_partial_sequence_mitochondrial
	GQ409924	Plecoglossus_altivelis_isolate_NAM6_D-loop_partial_sequence_mitochondrial
	GQ409925	Plecoglossus_altivelis_isolate_NAM7_D-loop_partial_sequence_mitochondrial
	GQ409926	Plecoglossus_altivelis_isolate_NAM8_D-loop_partial_sequence_mitochondrial
	GQ409927	Plecoglossus_altivelis_isolate_NAM9_D-loop_partial_sequence_mitochondrial
	GQ409928	Plecoglossus_altivelis_isolate_NAM10_D-loop_partial_sequence_mitochondrial
	GQ409929	Plecoglossus_altivelis_isolate_WANG1_D-loop_partial_sequence_mitochondrial
	GQ409930	Plecoglossus_altivelis_isolate_WANG2_D-loop_partial_sequence_mitochondrial
	GQ409931	Plecoglossus_altivelis_isolate_WANG3_D-loop_partial_sequence_mitochondrial
	GQ409932	Plecoglossus_altivelis_isolate_WANG4_D-loop_partial_sequence_mitochondrial
	KF202528	Plecoglossus_altivelis_voucher_BSOP2013GF-8_D-loop_partial_sequence_mitochondrial
	KF202529	Plecoglossus_altivelis_voucher_BSOP2013GF-9_D-loop_partial_sequence_mitochondrial
	KF202530	Plecoglossus_altivelis_voucher_BSOP2013GF-10_D-loop_partial_sequence_mitochondrial
	KJ412045	Plecoglossus_altivelis_voucher_OPU_BS_2013-TK1_D-loop_partial_sequence_mitochondrial
	KJ412046	Plecoglossus_altivelis_voucher_OPU_BS_2013-TK2_D-loop_partial_sequence_mitochondrial
	KJ412047	Plecoglossus_altivelis_voucher_OPU_BS_2013-TK3_D-loop_partial_sequence_mitochondrial
	KJ412048	Plecoglossus_altivelis_voucher_OPU_BS_2013-TK4_D-loop_partial_sequence_mitochondrial
	KJ412049	Plecoglossus_altivelis_voucher_OPU_BS_2013-TK5_D-loop_partial_sequence_mitochondrial
	KJ412050	Plecoglossus_altivelis_voucher_OPU_BS_2013-TK7_D-loop_partial_sequence_mitochondrial
	KJ412051	Plecoglossus_altivelis_voucher_OPU_BS_2013-TK8_D-loop_partial_sequence_mitochondrial
	KJ412052	Plecoglossus_altivelis_voucher_OPU_BS_2013-TK9_D-loop_partial_sequence_mitochondrial
	KJ412053	Plecoglossus_altivelis_voucher_OPU_BS_2013-TK10_D-loop_partial_sequence_mitochondrial
	KJ412054	Plecoglossus_altivelis_voucher_OPU_BS_2013-TK12_D-loop_partial_sequence_mitochondrial
	KJ412055	Plecoglossus_altivelis_voucher_OPU_BS_2013-TK14_D-loop_partial_sequence_mitochondrial
	KJ412056	Plecoglossus_altivelis_voucher_OPU_BS_2013-TK15_D-loop_partial_sequence_mitochondrial
	KJ412057	Plecoglossus_altivelis_voucher_OPU_BS_2013-TK16_D-loop_partial_sequence_mitochondrial
	KJ412058	Plecoglossus_altivelis_voucher_OPU_BS_2013-TK17_D-loop_partial_sequence_mitochondrial
	KJ412059	Plecoglossus_altivelis_voucher_OPU_BS_2013-TK18_D-loop_partial_sequence_mitochondrial
	KJ412060	Plecoglossus_altivelis_voucher_OPU_BS_2013-TK19_D-loop_partial_sequence_mitochondrial
	KJ412061	Plecoglossus_altivelis_voucher_OPU_BS_2013-TK20_D-loop_partial_sequence_mitochondrial
	KJ412062	Plecoglossus_altivelis_voucher_OPU_BS_2013-TK22_D-loop_partial_sequence_mitochondrial
	KJ412063	Plecoglossus_altivelis_voucher_OPU_BS_2013-TK23_D-loop_partial_sequence_mitochondrial
	KJ412064	Plecoglossus_altivelis_voucher_OPU_BS_2013-TK26_D-loop_partial_sequence_mitochondrial
	KJ412065	Plecoglossus_altivelis_voucher_OPU_BS_2013-TK28_D-loop_partial_sequence_mitochondrial
	KJ412066	Plecoglossus_altivelis_voucher_OPU_BS_2011-TK30_D-loop_partial_sequence_mitochondrial
	KJ412067	Plecoglossus_altivelis_voucher_OPU_BS_2011-TK31_D-loop_partial_sequence_mitochondrial
	KJ412068	Plecoglossus_altivelis_voucher_OPU_BS_2011-TK32_D-loop_partial_sequence_mitochondrial
	KJ412069	Plecoglossus_altivelis_voucher_OPU_BS_2011-TK33_D-loop_partial_sequence_mitochondrial
	KJ412070	Plecoglossus_altivelis_voucher_OPU_BS_2011-TK35_D-loop_partial_sequence_mitochondrial
	KJ412071	Plecoglossus_altivelis_voucher_OPU_BS_2011-TK36_D-loop_partial_sequence_mitochondrial
	KJ412072	Plecoglossus_altivelis_voucher_OPU_BS_2011-TK37_D-loop_partial_sequence_mitochondrial
	KJ412073	Plecoglossus_altivelis_voucher_OPU_BS_2011-TK38_D-loop_partial_sequence_mitochondrial
	KJ412074	Plecoglossus_altivelis_voucher_OPU_BS_2012-TK39_D-loop_partial_sequence_mitochondrial
	KJ412075	Plecoglossus_altivelis_voucher_OPU_BS_2012-TK40_D-loop_partial_sequence_mitochondrial
	KJ412076	Plecoglossus_altivelis_voucher_OPU_BS_2012-TK48_D-loop_partial_sequence_mitochondrial
	KJ412077	Plecoglossus_altivelis_voucher_OPU_BS_2012-TK49_D-loop_partial_sequence_mitochondrial
	KJ412078	Plecoglossus_altivelis_voucher_OPU_BS_2012-TK51_D-loop_partial_sequence_mitochondrial
	KJ412079	Plecoglossus_altivelis_voucher_OPU_BS_2013-TK52_D-loop_partial_sequence_mitochondrial
	KJ412080	Plecoglossus_altivelis_voucher_OPU_BS_2013-TK55_D-loop_partial_sequence_mitochondrial
	KJ412081	Plecoglossus_altivelis_voucher_OPU_BS_2013-TK56_D-loop_partial_sequence_mitochondrial
	KJ412082	Plecoglossus_altivelis_voucher_OPU_BS_2013-TK57_D-loop_partial_sequence_mitochondrial
	KJ412083	Plecoglossus_altivelis_voucher_OPU_BS_2013-TK60_D-loop_partial_sequence_mitochondrial
	KJ412084	Plecoglossus_altivelis_voucher_OPU_BS_2013-TK63_D-loop_partial_sequence_mitochondrial
	KJ412085	Plecoglossus_altivelis_voucher_OPU_BS_2013-TK69_D-loop_partial_sequence_mitochondrial
	KJ412086	Plecoglossus_altivelis_voucher_OPU_BS_2013-TK70_D-loop_partial_sequence_mitochondrial
	KJ412087	Plecoglossus_altivelis_voucher_OPU_BS_2013-TK72_D-loop_partial_sequence_mitochondrial
	KJ412088	Plecoglossus_altivelis_voucher_OPU_BS_2013-TK73_D-loop_partial_sequence_mitochondrial
	KJ412089	Plecoglossus_altivelis_voucher_OPU_BS_2013-TK74_D-loop_partial_sequence_mitochondrial
	KJ412090	Plecoglossus_altivelis_voucher_OPU_BS_2013-TK77_D-loop_partial_sequence_mitochondrial
	KJ412091	Plecoglossus_altivelis_voucher_OPU_BS_2013-TK81_D-loop_partial_sequence_mitochondrial
	KJ412092	Plecoglossus_altivelis_voucher_OPU_BS_2013-TK83_D-loop_partial_sequence_mitochondrial
	KJ412093	Plecoglossus_altivelis_voucher_OPU_BS_2013-TK87_D-loop_partial_sequence_mitochondrial
	KJ412094	Plecoglossus_altivelis_voucher_OPU_BS_2013-TK88_D-loop_partial_sequence_mitochondrial
	KJ412095	Plecoglossus_altivelis_voucher_OPU_BS_2013-TRY12_D-loop_partial_sequence_mitochondrial
	KJ412096	Plecoglossus_altivelis_voucher_OPU_BS_2013-KKG22_D-loop_partial_sequence_mitochondrial
	KJ412097	Plecoglossus_altivelis_voucher_OPU_BS_2013-KKG24_D-loop_partial_sequence_mitochondrial
	KJ412098	Plecoglossus_altivelis_voucher_OPU_BS_2013-KKG25_D-loop_partial_sequence_mitochondrial
	KJ412099	Plecoglossus_altivelis_voucher_OPU_BS_2013-KKG26_D-loop_partial_sequence_mitochondrial
	KJ412100	Plecoglossus_altivelis_voucher_OPU_BS_2013-KKG28_D-loop_partial_sequence_mitochondrial
	KJ412101	Plecoglossus_altivelis_voucher_OPU_BS_2013-KKG33_D-loop_partial_sequence_mitochondrial
	KJ412102	Plecoglossus_altivelis_voucher_OPU_BS_2013-KKG35_D-loop_partial_sequence_mitochondrial
	KJ412103	Plecoglossus_altivelis_voucher_OPU_BS_2013-KKG36_D-loop_partial_sequence_mitochondrial
	KJ412104	Plecoglossus_altivelis_voucher_OPU_BS_2013-KKG37_D-loop_partial_sequence_mitochondrial
	KJ412105	Plecoglossus_altivelis_voucher_OPU_BS_2013-KKG38_D-loop_partial_sequence_mitochondrial
	KJ412106	Plecoglossus_altivelis_voucher_OPU_BS_2013-KKG40_D-loop_partial_sequence_mitochondrial
	KJ412107	Plecoglossus_altivelis_voucher_OPU_BS_2013-KMG41_D-loop_partial_sequence_mitochondrial
	KJ412108	Plecoglossus_altivelis_voucher_OPU_BS_2013-KMG44_D-loop_partial_sequence_mitochondrial
	KJ412109	Plecoglossus_altivelis_voucher_OPU_BS_2013-KMG45_D-loop_partial_sequence_mitochondrial
	KJ412110	Plecoglossus_altivelis_voucher_OPU_BS_2013-KMG47_D-loop_partial_sequence_mitochondrial
	KJ412111	Plecoglossus_altivelis_voucher_OPU_BS_2013-KMG56_D-loop_partial_sequence_mitochondrial
	KJ412112	Plecoglossus_altivelis_voucher_OPU_BS_2013-KMG59_D-loop_partial_sequence_mitochondrial
	KJ412113	Plecoglossus_altivelis_voucher_OPU_BS_2013-KMG60_D-loop_partial_sequence_mitochondrial
	KJ412114	Plecoglossus_altivelis_voucher_OPU_BS_2013-KTG62_D-loop_partial_sequence_mitochondrial
	KJ412115	Plecoglossus_altivelis_voucher_OPU_BS_2013-KTG67_D-loop_partial_sequence_mitochondrial
	KJ412116	Plecoglossus_altivelis_voucher_OPU_BS_2013-KTG71_D-loop_partial_sequence_mitochondrial
	KJ412117	Plecoglossus_altivelis_voucher_OPU_BS_2013-KTG73_D-loop_partial_sequence_mitochondrial
	KJ412118	Plecoglossus_altivelis_voucher_OPU_BS_2013-KTG75_D-loop_partial_sequence_mitochondrial
	KJ412119	Plecoglossus_altivelis_voucher_OPU_BS_2013-KTG76_D-loop_partial_sequence_mitochondrial
	KJ412120	Plecoglossus_altivelis_voucher_OPU_BS_2013-KTG78_D-loop_partial_sequence_mitochondrial
	KJ412121	Plecoglossus_altivelis_voucher_OPU_BS_2013-KTG80_D-loop_partial_sequence_mitochondrial
	KJ412122	Plecoglossus_altivelis_voucher_OPU_BS_2013-UJG81_D-loop_partial_sequence_mitochondrial
	KJ412123	Plecoglossus_altivelis_voucher_OPU_BS_2013-UJG83_D-loop_partial_sequence_mitochondrial
	KJ412124	Plecoglossus_altivelis_voucher_OPU_BS_2013-UJG87_D-loop_partial_sequence_mitochondrial
	KJ412125	Plecoglossus_altivelis_voucher_OPU_BS_2013-UJG88_D-loop_partial_sequence_mitochondrial
	KJ412126	Plecoglossus_altivelis_voucher_OPU_BS_2013-UJG90_D-loop_partial_sequence_mitochondrial
	KJ412127	Plecoglossus_altivelis_voucher_OPU_BS_2013-UJG91_D-loop_partial_sequence_mitochondrial
	KJ412128	Plecoglossus_altivelis_voucher_OPU_BS_2013-UJG92_D-loop_partial_sequence_mitochondrial
	KJ412129	Plecoglossus_altivelis_voucher_OPU_BS_2013-UJG96_D-loop_partial_sequence_mitochondrial
	KJ412130	Plecoglossus_altivelis_voucher_OPU_BS_2013-UJG98_D-loop_partial_sequence_mitochondrial
	KJ412131	Plecoglossus_altivelis_voucher_OPU_BS_2013-KMD103_D-loop_partial_sequence_mitochondrial
	KJ412132	Plecoglossus_altivelis_voucher_OPU_BS_2013-KMD104_D-loop_partial_sequence_mitochondrial
	KJ412133	Plecoglossus_altivelis_voucher_OPU_BS_2013-KMD109_D-loop_partial_sequence_mitochondrial
	KJ412134	Plecoglossus_altivelis_voucher_OPU_BS_2013-KMD111_D-loop_partial_sequence_mitochondrial
	KJ412135	Plecoglossus_altivelis_voucher_OPU_BS_2013-KMD112_D-loop_partial_sequence_mitochondrial
	KJ412136	Plecoglossus_altivelis_voucher_OPU_BS_2013-KMD114_D-loop_partial_sequence_mitochondrial
	KJ412137	Plecoglossus_altivelis_voucher_OPU_BS_2013-KMD116_D-loop_partial_sequence_mitochondrial
	KJ412138	Plecoglossus_altivelis_voucher_OPU_BS_2013-KZG121_D-loop_partial_sequence_mitochondrial
	KJ412139	Plecoglossus_altivelis_voucher_OPU_BS_2013-KZG122_D-loop_partial_sequence_mitochondrial
	KJ412140	Plecoglossus_altivelis_voucher_OPU_BS_2013-KZG125_D-loop_partial_sequence_mitochondrial
	KJ412141	Plecoglossus_altivelis_voucher_OPU_BS_2013-KZG131_D-loop_partial_sequence_mitochondrial
	KJ412142	Plecoglossus_altivelis_voucher_OPU_BS_2013-KZG132_D-loop_partial_sequence_mitochondrial
	KJ412143	Plecoglossus_altivelis_voucher_OPU_BS_2013-KZG134_D-loop_partial_sequence_mitochondrial
	KJ412144	Plecoglossus_altivelis_voucher_OPU_BS_2013-KZG135_D-loop_partial_sequence_mitochondrial
	KJ412145	Plecoglossus_altivelis_voucher_OPU_BS_2013-KZG136_D-loop_partial_sequence_mitochondrial
	KJ412146	Plecoglossus_altivelis_voucher_OPU_BS_2013-KZG137_D-loop_partial_sequence_mitochondrial
	KJ412147	Plecoglossus_altivelis_voucher_OPU_BS_2013-KZG138_D-loop_partial_sequence_mitochondrial
	KJ412148	Plecoglossus_altivelis_voucher_OPU_BS_2013-KZG139_D-loop_partial_sequence_mitochondrial
	KJ412149	Plecoglossus_altivelis_voucher_OPU_BS_2013-KZG140_D-loop_partial_sequence_mitochondrial
	KJ412150	Plecoglossus_altivelis_voucher_OPU_BS_2013-NHR141_D-loop_partial_sequence_mitochondrial
	KJ412151	Plecoglossus_altivelis_voucher_OPU_BS_2013-NHR142_D-loop_partial_sequence_mitochondrial
	KJ412152	Plecoglossus_altivelis_voucher_OPU_BS_2013-NHR143_D-loop_partial_sequence_mitochondrial
	KJ412153	Plecoglossus_altivelis_voucher_OPU_BS_2013-NHR144_D-loop_partial_sequence_mitochondrial
	KJ412154	Plecoglossus_altivelis_voucher_OPU_BS_2013-NHR145_D-loop_partial_sequence_mitochondrial
	KJ412155	Plecoglossus_altivelis_voucher_OPU_BS_2013-NHR146_D-loop_partial_sequence_mitochondrial
	KJ412156	Plecoglossus_altivelis_voucher_OPU_BS_2013-NHR147_D-loop_partial_sequence_mitochondrial
	KJ412157	Plecoglossus_altivelis_voucher_OPU_BS_2013-NHR148_D-loop_partial_sequence_mitochondrial
	KJ412158	Plecoglossus_altivelis_voucher_OPU_BS_2013-NHR149_D-loop_partial_sequence_mitochondrial
	KJ412159	Plecoglossus_altivelis_voucher_OPU_BS_2013-NHR150_D-loop_partial_sequence_mitochondrial
	KJ412160	Plecoglossus_altivelis_voucher_OPU_BS_2013-NHR151_D-loop_partial_sequence_mitochondrial
	KJ412161	Plecoglossus_altivelis_voucher_OPU_BS_2013-NHR152_D-loop_partial_sequence_mitochondrial
	KJ412162	Plecoglossus_altivelis_voucher_OPU_BS_2013-NHR154_D-loop_partial_sequence_mitochondrial
	KJ412163	Plecoglossus_altivelis_voucher_OPU_BS_2013-NHR155_D-loop_partial_sequence_mitochondrial
	KJ412164	Plecoglossus_altivelis_voucher_OPU_BS_2013-NHR156_D-loop_partial_sequence_mitochondrial
	KJ412165	Plecoglossus_altivelis_voucher_OPU_BS_2013-NHR157_D-loop_partial_sequence_mitochondrial
	KJ412166	Plecoglossus_altivelis_voucher_OPU_BS_2013-NHR160_D-loop_partial_sequence_mitochondrial
	KJ412167	Plecoglossus_altivelis_voucher_OPU_BS_2013-HDK161_D-loop_partial_sequence_mitochondrial
	KJ412168	Plecoglossus_altivelis_voucher_OPU_BS_2013-HDK162_D-loop_partial_sequence_mitochondrial
	KJ412169	Plecoglossus_altivelis_voucher_OPU_BS_2013-HDK163_D-loop_partial_sequence_mitochondrial
	KJ412170	Plecoglossus_altivelis_voucher_OPU_BS_2013-HDK164_D-loop_partial_sequence_mitochondrial
	KJ412171	Plecoglossus_altivelis_voucher_OPU_BS_2013-HDK165_D-loop_partial_sequence_mitochondrial
	KJ412172	Plecoglossus_altivelis_voucher_OPU_BS_2013-HDK168_D-loop_partial_sequence_mitochondrial
	KJ412173	Plecoglossus_altivelis_voucher_OPU_BS_2013-HDK169_D-loop_partial_sequence_mitochondrial
	KJ412174	Plecoglossus_altivelis_voucher_OPU_BS_2013-HDK170_D-loop_partial_sequence_mitochondrial
	KJ412175	Plecoglossus_altivelis_voucher_OPU_BS_2013-HDK172_D-loop_partial_sequence_mitochondrial
	KJ412176	Plecoglossus_altivelis_voucher_OPU_BS_2013-HDK173_D-loop_partial_sequence_mitochondrial
	KJ412177	Plecoglossus_altivelis_voucher_OPU_BS_2013-HDK175_D-loop_partial_sequence_mitochondrial
	KJ412178	Plecoglossus_altivelis_voucher_OPU_BS_2013-HDK176_D-loop_partial_sequence_mitochondrial
	KJ412179	Plecoglossus_altivelis_voucher_OPU_BS_2013-HDK177_D-loop_partial_sequence_mitochondrial
	NC_002734	Plecoglossus_altivelis_mitochondrion_complete_genome
