## Supplementary material for "Evaluating intraspecific genetic diversity of a fish population using environmental DNA: An approach to distinguish true haplotypes from erroneous sequences": Table S2

### Sheet: Sheet1
Table S2. Detected sequence haplotypes from 20 individuals of Ayu.
Ayu sweetfish ID	Haplotype ID1 (PaaDlp-1)	Accession number	Haplotype ID2 (PaaDlp-2)	sequence(5'-3')
1	c	LC406364	E	TATGCTCGAGAACATCCTATGTATTAACACCATCAAGCTCATGAAAGCAAACAAGTAAGATAAACAAGAAGAAATACATGGACTCGAACAGATTAATCACCATCTATAATGATTTGAACCGAACCAAATAGATTCAACCCCATAACTTCTTCTAAACAGTTTC
2	d	LC406365	C	TATGCTCGAGAACACCCTATGTATTAACACCATCAAGCTCATGAAAGCAAACAAGTAAGATAAACAAGAAGAAGTACATGGACTCGAACAGATTAATCACCATCTATAATGATTTAAACCGAACCAAATAGATTCAACCCCATAACTTCTTCTAAACAGTTTC
3	e	LC406366	C	TATGCTCGAGAACACCCTATGTATTAACACCATCAAGCTCATGAAAGCAAACAAGTAAGATAAACAAGAAGAAGTACATGGACTCGAACAGATTAATCACCATCTATAATGATTTAAACCGAACCAAATAGATTCAACCCCATAACTTCTTCTAAACAGTTTC
4	f	LC406367	D	TATGCTCGAAAACATCCTATGTATTAACACCATCAAGCTCATGAAAGCAAACAAGTAAAATAAACAAGAAGAAGTACATGGACTCGAACAGATTAATCACCATCTATAATGATTTGAACCGAACCAAATAGATTCAACCCCATAACTTCTTCTAAACAGTTTC
5	g	LC406368	F	TATGCTCGAAAACATCCTATGTATTAACACCATCAAGCTCATGAAAGCAAACAAGTAAGATAAACAAGAAGAAGTACATGGACTCGAACAGATTAATCACCATCTATAATGATTTGAACCGAACCAAATAGATTCAACCCCATAACTTCTTCTAAACAGTTTC
6	h	LC406369	G	TATGCTCGAAAACATCCTATGTATTAACACCATCAGGCTCATGAAAGCAAACAAGTAAGATAAACAAGAAGAAATACATGGACTCGAACAGATTAATCACCATCTATAATGATTTGAACCGAACCAAATAGATTCAACCCCATAACTTCTTCTAAACAGTTTC
7	i	LC406370	A	TATGCTCGAGAACACCCTATGTATTAACACCATCAAGCTCATGAAAGCAAACAAGTAAGATAAACAAGAAGAAGTACATGGACTCGAACAGATTAATCACCATCTATAATGATTTGAACCGAACCAAATAGATTCAACCCCATAACTTCTTCTAAACAGTTTC
8	b	LC406371	B	TATGCTCGAAAACACCCTATGTATTAACACCATCAAGCTCATGAAAGCAAACAAGTAAGATAAACAAGAAGAAATACATGGACTCGAACAGATTAATCACCATCTATAATGATTTGAACCGAACCAAATAGATTCAACCCCATAACTTCTTCTAAACAGTTTC
9	a	LC406372	A	TATGCTCGAGAACACCCTATGTATTAACACCATCAAGCTCATGAAAGCAAACAAGTAAGATAAACAAGAAGAAGTACATGGACTCGAACAGATTAATCACCATCTATAATGATTTGAACCGAACCAAATAGATTCAACCCCATAACTTCTTCTAAACAGTTTC
10	j	LC406373	C	TATGCTCGAGAACACCCTATGTATTAACACCATCAAGCTCATGAAAGCAAACAAGTAAGATAAACAAGAAGAAGTACATGGACTCGAACAGATTAATCACCATCTATAATGATTTAAACCGAACCAAATAGATTCAACCCCATAACTTCTTCTAAACAGTTTC
11	b	LC406374	B	TATGCTCGAAAACACCCTATGTATTAACACCATCAAGCTCATGAAAGCAAACAAGTAAGATAAACAAGAAGAAATACATGGACTCGAACAGATTAATCACCATCTATAATGATTTGAACCGAACCAAATAGATTCAACCCCATAACTTCTTCTAAACAGTTTC
12	k	LC406375	B	TATGCTCGAAAACACCCTATGTATTAACACCATCAAGCTCATGAAAGCAAACAAGTAAGATAAACAAGAAGAAATACATGGACTCGAACAGATTAATCACCATCTATAATGATTTGAACCGAACCAAATAGATTCAACCCCATAACTTCTTCTAAACAGTTTC
13	l	LC406376	H	TATGCTCGAAAACACCCTATGTATTAACACCATCAAGCTCATGAAAGCAAACAAGTAAGATAAACAAGAAGAAGTACATGGACTCGAACAGATTAATCACCATCTATAATGATTTGAACCGAACCAAATAGATTCAACCCCATAACTTCTTCTAAACAGTTTC
14	a	LC406377	A	TATGCTCGAGAACACCCTATGTATTAACACCATCAAGCTCATGAAAGCAAACAAGTAAGATAAACAAGAAGAAGTACATGGACTCGAACAGATTAATCACCATCTATAATGATTTGAACCGAACCAAATAGATTCAACCCCATAACTTCTTCTAAACAGTTTC
15	m	LC406378	A	TATGCTCGAGAACACCCTATGTATTAACACCATCAAGCTCATGAAAGCAAACAAGTAAGATAAACAAGAAGAAGTACATGGACTCGAACAGATTAATCACCATCTATAATGATTTGAACCGAACCAAATAGATTCAACCCCATAACTTCTTCTAAACAGTTTC
16	n	LC406379	I	TATGCTCGAAAACATCCTATGTATTAACACCATCAAGCTCATGAAAGCAAACAGGTAAGATAAACAAGAAGAAATACATGGACTCGAACAGATTAATCACCATCTATAATGATTTGAACCGAACCAAATAGATTCAACCCCATAACTTCTTCTAAACAGTTTC
17	o	LC406380	A	TATGCTCGAGAACACCCTATGTATTAACACCATCAAGCTCATGAAAGCAAACAAGTAAGATAAACAAGAAGAAGTACATGGACTCGAACAGATTAATCACCATCTATAATGATTTGAACCGAACCAAATAGATTCAACCCCATAACTTCTTCTAAACAGTTTC
18	p	LC406381	D	TATGCTCGAAAACATCCTATGTATTAACACCATCAAGCTCATGAAAGCAAACAAGTAAAATAAACAAGAAGAAGTACATGGACTCGAACAGATTAATCACCATCTATAATGATTTGAACCGAACCAAATAGATTCAACCCCATAACTTCTTCTAAACAGTTTC
19	a	LC406382	A	TATGCTCGAGAACACCCTATGTATTAACACCATCAAGCTCATGAAAGCAAACAAGTAAGATAAACAAGAAGAAGTACATGGACTCGAACAGATTAATCACCATCTATAATGATTTGAACCGAACCAAATAGATTCAACCCCATAACTTCTTCTAAACAGTTTC
20	q	LC406383	B	TATGCTCGAAAACACCCTATGTATTAACACCATCAAGCTCATGAAAGCAAACAAGTAAGATAAACAAGAAGAAATACATGGACTCGAACAGATTAATCACCATCTATAATGATTTGAACCGAACCAAATAGATTCAACCCCATAACTTCTTCTAAACAGTTTC
