## Supplementary material for "Evaluating intraspecific genetic diversity of a fish population using environmental DNA: An approach to distinguish true haplotypes from erroneous sequences": Table S3

### Sheet: Sheet1
	Table S3. Primer sequences for second PCR.
	Forward/Reverse	Second PCR primer ID	sequence
	Forward	F_A505	5′-AATGATACGGCGACCACCGAGATCTACACTAATCGAACACTCTTTCCCTACACGACGCTCTTCCGATCT-3′
	Forward	F_A506	5′-AATGATACGGCGACCACCGAGATCTACACTAGAACAACACTCTTTCCCTACACGACGCTCTTCCGATCT-3′
	Reverse	R_Y701	5′-CAAGCAGAAGACGGCATACGAGATAACCATGCGTGACTGGAGTTCAGACGTGTGCTCTTCCGATCT-3′
	Reverse	R_Y702	5′-CAAGCAGAAGACGGCATACGAGATTTGGTACGGTGACTGGAGTTCAGACGTGTGCTCTTCCGATCT-3′
	Reverse	R_Y703	5′-CAAGCAGAAGACGGCATACGAGATAACCTACGGTGACTGGAGTTCAGACGTGTGCTCTTCCGATCT-3′
	Reverse	R_Y704	5′-CAAGCAGAAGACGGCATACGAGATTTGGATGCGTGACTGGAGTTCAGACGTGTGCTCTTCCGATCT-3′
	Reverse	R_Y705	5′-CAAGCAGAAGACGGCATACGAGATAACGAAGCGTGACTGGAGTTCAGACGTGTGCTCTTCCGATCT-3′
	Reverse	R_Y706	5′-CAAGCAGAAGACGGCATACGAGATTTGCTTCGGTGACTGGAGTTCAGACGTGTGCTCTTCCGATCT-3′
	Reverse	R_Y707	5′-CAAGCAGAAGACGGCATACGAGATAACGCGAAGTGACTGGAGTTCAGACGTGTGCTCTTCCGATCT-3′
	Reverse	R_Y708	5′-CAAGCAGAAGACGGCATACGAGATTTGCGCTTGTGACTGGAGTTCAGACGTGTGCTCTTCCGATCT-3′
	Reverse	R_Y709	5′-CAAGCAGAAGACGGCATACGAGATAACGTAGGGTGACTGGAGTTCAGACGTGTGCTCTTCCGATCT-3′
	Reverse	R_Y710	5′-CAAGCAGAAGACGGCATACGAGATTTGCATCCGTGACTGGAGTTCAGACGTGTGCTCTTCCGATCT-3′
	Reverse	R_Y711	5′-CAAGCAGAAGACGGCATACGAGATAAGCATCCGTGACTGGAGTTCAGACGTGTGCTCTTCCGATCT-3′
	Reverse	R_Y712	5′-CAAGCAGAAGACGGCATACGAGATTTCGTAGGGTGACTGGAGTTCAGACGTGTGCTCTTCCGATCT-3′
