## Supplementary material for "Evaluating intraspecific genetic diversity of a fish population using environmental DNA: An approach to distinguish true haplotypes from erroneous sequences": Table S4

### Sheet: Sheet1
Table S4. The information of all haplotypes included in custom-made database. Sequences of accession number LC406384- LC406403 were newly deposited sequences which were sequenced directly from 96 individuals by ST.
Accession number	Sequence (5'-3')
EU124679	TATGCTCGAAAACATCCTATGTATTAACACCATCAAGCCCATGAAAGCAAACAAGTAAGATAAACAAGAAGAAGTACATGGACTCGAACAGATTAATCACCATCTATAATGATTTGGACCGAACCAAATAGATTTAACCCCATAACTTCTTCTAAACAGTTTC
NC002734_AB181713_GQ409932_GQ409927_GQ409910_GQ409879_GQ409866_GQ409863	TATGCTCGAAAACACCCTATGTATTAACACCATTAAGCTCATGAAAGCAAACAGGTAAGATAAACAAGAAGAAGTACATGGACTCGAACAGATTAATCATCATCTATAATGATTTCGACCGAACCAAATAGATTCAACCCCATAACTTCTTCTAAACAGCTTC
EU124683	TATGCTCGAAAACATCCTATGTATTAACACCATCAAGCCCATGAAAGCAAACAAGTAAGATAAACAAGAAGAAATACATGGACTCGAACAGATTAATCACCATCTATAATGATTTGGACCGAACCAAATAGATTTAACCCCATAACTTCTTCTGAACAGTTTC
EU124682_EU124681	TATGCTCGAAAACATCCTATGTATTAACACCATCAAGCCCATGAAAGCAAACAAGTAAGATAAACAAGAAGAAATACATGGACTCGAACAGATTAATCACCATCTATAATGATTTGGACCGAACCAAATAGATTTAACCCCATAACTTCTTCTAAACAGTTTC
EU124680	TATGCTCGAAAACATCCTATGTATTAACACCATCAAGCCCATGAAAGCAAACAAGTAAGATAAACAAGAAGAAATACATGGACTCGAACAGATTAATCACCATCTGTAATGATTTGGACCGAACCAAATAGATTTAACCCCATAACTTCTTCTAAACAGTTTC
AB003989	TATGGTCGAAAACATCCTATGTATTAACACCATCAAGCTCATGAAAGCAAACAAGTAAGATAAACAAGAAGAAATACATGGACTCGAACAGATTAATCACCATCTATAATGATTTGAACCGAACCAAATAGATTCAACCCCATAACTTCTTCTAAACAGTTTC
KF202530_KJ412071	TATGCTCGAAAACATCCTATGTATTAACACCATCAAACTCATGAAAGCAAACAAGTAAGATAAACAAGAAGAAGTACATGGACTCGAACAGATTAATCACCATCTGTAATGATTTGAACCGAACCAAATAGATTTAACCCCATAACTTCTTCTAAACAGTTTC
KF202529_KJ412147_KJ412075_GQ409922	TATGCTCGAAAACACCCTATGTATTAACACCATCAAGCTCATGAAAGCAAACAAGTAAGATAAACCAGAAGAAGTACATGGACCCGAACAGATTAATCACCATCTATAATGATTTGGACCGAACCAAATAGATTCAGCCCCATAACTTCTTCTAAACAGCTTC
KF202528	TATGCTCGAAAACATCCTATGTATTAACACCATCAAGCTCATGAAAGCAAACAAGTAAGATAAACAAGAAGAAATACATGGACTCGAACAGATTAATCACCATCTATAATGATTTGAACCGAACCAAATAGATTCAACCCCATAACTTCTTCTAAACAGTTTC
KJ412179	TATGCTCGAAAACATCCTATGTATAAACACCATCAAGCTCATGAAAGCAAACAAGTAAGATAAACAAGAAGAAGTACATGGACTCGAACAGATTAATCACCATCTGTAATGATTTGAACCGAACCAAATAGATTTAACCCCATAACTTCTTCTAAACAGTTTC
KJ412178	TATGCTCGAAAACATCCTATGTATTAACACCATCAAGCTCACGAAAGCAAACAAGTAAGATAAACAAGAAGAAGTACATGGACTCGAACAGATTAATCACCATCTATAATGATTTGAACCGAACCAAATAGATTCAGCCCCATAACTTCTTCTAAACAGTTTC
KJ412177_AB181707	TATGCTCGAAAACATCCTATGTATTAACACCATCAAGCTCATGAAAGCAAACAAGTAAGATAAACCAGAAGAAGTACATGGACTCGAACAGATTAATCACCATCTATAATGATTTAAACCGAACCAAATAGATTCAACCCCATAACTTCTTCTAAACAGTTTC
KJ412176	TATGCTCGAAAACACCCTATGTATTAACACCATCCAGCTCATGAAAGCAAACAAGTAAGATAAACCAGAAGAAGTACATGGACTCGAACAGATTAACCACCATCTATAATGATTTGGACCGAACCAAATAGATTCGGCCCCATAACTTCTTCTAAACAGTTTC
KJ412175	TATGCTCGAGAACATCCTATGTATTAACACCATTAAACTCATGAAAGCAAACAAGTAAGATAAACAAGAAGAAATACATGGACTCGAACAGATTAATCACCATCTATAATGATTTGGACCGAACCAAATAGATTCAACCCCATAACTTCTTCTAAACAGTTTC
KJ412174	TATGCTCGAGAACACCCTATGTATTAACACCATCAAGCTCATGAAAGCAAACAAGTAAGATAAACAAGAAGAAGTACATGGACTCGAACAGATTAATTACCATCTATAATGATTTGAACCGAACCAAATAGATTCAACCCCATAACTTCTTCTAAGCAGTTTC
KJ412173_GQ409919	TATGCTCGAAAACATCCTATGTATTAACACCATCAAGCTCATGAAAGCAAACAAGTAAGATAAACAAGAAGAAGTACATGGACTCGAACAGATTAATCACCATCTGTAATGATTTGAACCGAACCAAATAGATTCAACCCCATAACTTCTTCTAAACAGTTTC
KJ412172	TATGCTCGAAAACATCCTATGTATTAACACCATCAAGCTCATGAAAGCAAACAAGTAAGATAAACAAGAAGAAGTACATGGACTCGAACAGATTAATCACCATCTATAATGATTTAGACCGAACCAAATAGATTCAACCCCATAACTTCTTCTAAACAGTTTC
KJ412171_KJ412133_KJ412108_KJ412105_KJ412094_KJ412081_KJ412061_KJ412056_KJ412051_KJ412046	TATGCTCGAGAACACCCTATGTATTAACACCATCAAGCTCATGAAAGCAAACAAGTAAGATAAACAAGAAGAAGTACATGGACTCGAACAGATTAATCACCATCTATAATGATTTGAACCGAACCAAATAGATTCAACCCCATAACTTCTTCTAAACAGTTTC
KJ412170	TATGCTCGAAAACATCCTATGTATTAACACCATCAGACTCATGAAAGCAAACAAGTAAGATAAACAAGAAGAAGTACATGGACTCGAACAGATTAATCACCATCTGTAATGATTTGAACCGAACCAAATAGATTTAACCCCATAACTTCTTCTAAACAGTTTC
KJ412169	TATGCTCGAAAACATCCTATGTATTAACACCATCAGGCCCATGAAAGCAAACAAGTAAGATAAACAAGAAGAGGTACATGGACTCGAACAGATTAATCACCATCTATAATGATTTAAACCGAACCAAATAGATTTAACCCCATAACTTCTTCCAAACAGTTTC
KJ412168	TATGCTCGAAAACATCCTATGTATTAACACCATCAAGCTCATGAAAGCAAACAAGTAAGATAAACAAGAAGAAGTACATGGACTCGAACAGATTAATCACCATCTGTAATGATTTGGACCGAACCAAATAGATTCAGCCCCATAACTTCTTCTAAACAGTTTC
KJ412167	TATGCTCGAAAACACCCTATGTATTAACACCATCAAGCTCATGAAAGCAAACAAGTAAGATAAAACAGAAGAAGTACATGGACCCGAACAGATTAATCACCATCTATAATGATTTGGACCGAACCAAATAGATTCAGCCCCATAACTTCTTCTAAACAGCTTC
KJ412166_GQ409897	TATGCTCGAAAACACCCTATGTATTAACACCATCAAGCTCACGAAAGCAAACAAGTAAGATAAACCAGAAGAAGTACATGGACTCGAACAGATTAACCACCATCTGTAATGATTTGGACCGAACCAAATAGATTCAGCCCCATAACTTCTTCTAAACAGCTTC
KJ412165	TATGCTCGAAAACATCCTATGTATTAACACCATCAAGCTCATGAAAGCAAACAAGTAAGATAAACAAGAAGAAGTACATGGACTCGAACAGATTAATCACCATCTGTAATGATTTGAACCGAACCAAATAGATTTAACCCCATAACTTCTTCTAAACAGTTTC
KJ412164	TATGCTCGAAAACATCCTATGTATTAACACCATCAAGCTCATGAAAGCAAACAGGTAAGATAAACAAGAAGAAGTACATGGACTCGAACAGATTAATCACCATCTATAATGATTTGGACCGAACCAAATAGATTCAACCCCATAACTTCTTCTAAACAGTTTC
KJ412163	TATGCTCGAAAACATCCTATGTATTAACACCATCAAGCTCATGAAAGCAAACAAGTAAGATAAACAAGAAGAAGTACATGGACTCGAACAGATTAATCACCATCTGTAACGATTTGAACCGAACCAAATAGATTCAACCCCATAACTTCTTCTAAACAGTTTC
KJ412162	TATGCTCGAAAACATCCTATGTATTAACACCATCAAGCTCATGAAAGCAAACAAGTAAGATAAACCAGAAGAAGTACATGGACTCGAACAGATTAATCACCATCTATAATGATTTAAACCGAACCAAATAGATTCACCCCCATAACTTCTTCTAAACAGTTTC
KJ412161_GQ409867	TATGCTCGAAAACACCCTATGTATTAACACCATCAAGCTCATGAAAGCAAACAAGTAAGATAAACCAGAAGAAGTACATGGACTCGAACAGATTAATCACCATCTATAATGATTTGGACCGAACCAAATAGATTCAGCCCCATAACTTCTTCTAAACAGCTTC
KJ412160	TATGCTCGAAAACACCCTATGTATTAACACCATCAAGCTCATGAAAGCAAACAAGTAAGATAAACAAGAAGAAATACATGGACTCGAACAGATTAATCACCATCTGTAATGATTTGAACCGAACCAAATAGATTCAACCCCATAACTTCTTCTAAACAGTTTC
KJ412159	TATGCTCGAAAACATCCTATGTATTAACACCATCAAGCTCACGAAAGCAAACAAGTAAGATAAACAAGAAGAAGTACATGGACTCGAACAGATTAATCACCATCTATAATGATTTGAACCGAACCAAATAGATTCAGCCCCATAACTTCTTCTAAACAGCTTC
KJ412158	TATGCTCGAAAACACCCTATGTATTAACACCATGAAGCTCATGAAAGCAAACAAGTAAGATAAACCAGAAGAAGTACATGGACCCGAACAGATTAATCACCATCTATAACGATTTGGACCGAACCAAATAGATTCAGCCCCATAACTTCTTCTAAACAGCTTC
KJ412156	TATGCTCGAGAACACCCTATGTATTAACACCATCAAACTCATGAAAGCAAACAAGTAAGATAAACCAGAAGAAGTACATGGACTCGAACAGATTTATTACCATCTATAATGATTTAGACCGAACCAAATAGATTCAGCCCCATAACTTCTTCTAAACAGCTTC
KJ412155	TATGCTCGGAAACATCCTATGTATTAACACCATTAAGCTCATGAAAGCAAACAAGTAAGATAAACCAGAAGAAGTACATGGACTCGAACAGATTAATCACCATCTATAATGATTTGAACCGAACCAAATAGATTCAACCCCATAACTTCTTCTAAACAGTTTC
KJ412154	TATGCTCGAAAACATCCTATGTATTAACACCATCGAACTCATGAAAGCAAACAAGTAAGATAAACAAGAAGAAGTACATGGACTCGAACAGATTAATCACCATCTGTAATGATTTGAACCGAACCAAATAGATTTAACCCCATAACTTCTTCTAAACAGTTTC
KJ412153_KJ412148	TATGCTCGGAAACATCCTATGTATTAACACCATCAAGCTCATGAAAGCAAACAAGTAAGATAAACCAGAAGGGGTACATGGACTCGAACAGATTAATCACCATCTGTAATGATTTGAACCGAACCAAATAGATTCAACCCCATAACTTCTTCTAAACAGTTTC
KJ412152	TATGCTCGAAAACATCCTATGTATTAACACCATGAAGCTCATGAAAGCAAACAGGTAAGATAAACAAGAAGAAGTACATGGACTCGAACAGATTAATCACCATCTATAATGATTTGGACCGAACCAAATAGATTCAACCCCATAACTTCTTCTAAACAGCTTC
KJ412151	TATGCTCGAGAACACCCTATGTATTAACACCATCAAGCTCATGAAAGCAAACAAGTAAGATAAACAAGAAGAAGTACATGGACTCGAACAGATTAATCACCATCTATAATGATTTGAACCGAACCAAATAGATTCAGCCCCATAACTTCTTCTAAACAGTTTC
KJ412150	TATGCTCGAGAACATCCTATGTATTAACACCATCAAGCTCATGAAAGCAAACAAGTAAGATAAACAAGAAGAAGTACATGGACTCGAACAGATTAATCACCATCTATAATGATTTGGACCGAACCAAATAGATTCAACCCCATAACTTCTTCTAAACAGTTTC
KJ412149	TATGCTCGAAAACACCCTATGTATTAACACCATTAAGCCCATGAAAGCAAACAGGTAAGATAAACAAGAAGAAGTACATGGACTCGAACAGATTAATCATCATCTATAATGATTTCGACCGAACCAAATAGATTCAACCCCATAACTTCTTCTAAACAGCTTC
KJ412146	TATGCTCGAAAACACCCTATGTATTAACACCATCAAGCTCATGAAAGCAAACAAGTAAGATAAACCAGAAGAAGTACATGGACTCGAACAGATTAATCACCATCTGTAATGATTTGGACCGAACCAAATAGATTCAGCCCCATAACTTCTTCTAAACAGCTTC
KJ412145	TATGCTCGGAAACACCCTATGTATTAACACCATCAAGCTCACGAAAGCAAACAAGTAAGATAAACCAGAAGAAGTACATGGACTCGAACAGATTAACCACCATCTGTAATGATTTGGACCGAACCAAATAGATTCAGCCCCATAACTTCTTCTAAACAGTTTC
KJ412144_KJ412126_KJ412052	TATGCTCGAAAACATCCTATGTATTAACACCATCAGGCTCATGAAAGCAAACAAGTAAGATAAACAAGAAGAAATACATGGACTCGAACAGATTAATCACCATCTATAATGATTTGAACCGAACCAAATAGATTCAACCCCATAACTTCTTCTAAACAGTTTC
KJ412143	TATGCTCGAAAACACCCTATGTATTAACACCATCAAGCTCACGAAAGCAAACAAGTAAGATAAACCAGAAGAAGTACATGGACTCGAACAGATTAACCACCATCTGTAATGATTTGGACCGAACCAAATAGATTCAGCCCCATAACTTCTTCTAAACAGTTTC
KJ412142	TATGCTCGAAAACATCCTATGTATTAACACCATCAAGCTCACGAAAGCAAACAAGTAAGATAAACGAGAAGAAATACATGGACTCGAACAGATTAATCACCATCTGTAATGATTTGAACCGAACCAAATAGATTCAACCCCATAACTTCTTCTAAACAGTTTC
KJ412141	TATGCTCGAAAACACCCTATGTATTAACACCATCAAGCTCATGAAAGCAAACAAGTAAAATAAACCAGAAGAAGTACATGGACTCGAACAGATTAATCACCATCTGTAATGATTTGGACCGAACCAAATAGATTCAACCCCATAACTTCTTCTAAACAGCTTC
KJ412140_GQ409864	TATGCTCGAAAACATCCTATGTATTAACACCATCAAGCTCACGAAAGCAAACAAGTAAGATAAACCAGAAGAAATACATGGACTCGAACAGATTAATCACCATCTATAATGATTTGAACCGAACCAAATAGATTCAACCCCATAACTTCTTCTAAACAGTTTC
KJ412139	TATGCTCGAAAACACCCTATGTATTAACACCATCAAGCTCATGAAAGCAAACAAGTAAGATAAACCAGAAGAAGTACATGGACTCGAACAGATTAATCACCATCTATAATGATTTGGACCGAACCAAATAGATTCAGCCCCATAACTTCTTCTAAACAGTTTC
KJ412138	TATGCTCGAGAACACCCTATGTATTAACACCATCAAGCCCATGAAAGCAAACAAGTAAGATAAACAAGAAGAAGTACATGGACTCGAACAGATTAATCACCATCTGTAATGATTTGAACCGAACCAAATAGATTCAACCCCATAACTTCTTCTAAACAGTTTC
KJ412137	TATGCTCGAAAACACCCTATGTATTAACACCATCAAGCTCATGAAAGCAAACAGGTAAGATAAACCAGAAGAAGTACATGGACCCGAACAGATTAATCACCATCTATAATGATTTGGACCGAACCAAATAGATTCAGCCCCATAACTTCTTCTAAACAGCTTC
KJ412136	TATGCTCGAGAACATCCTATGTATTAACACCATCAGGCTCATGAAAGCAAACAAGTAAGATAAACAAGAAGAAATACATGGACTCGAACAGATTAATCACCATCTATAATGATTTGAACCGAACCAAATAGATTCAACCCCATAACTTCTTCTAAACAGTTTC
KJ412135_KJ412093_KJ412062_	TATGCTCGAAAACATCCTATGTATTAACACCATCAAGCTCATGAAAGCAAACAAGTAAGATAAACAAGAAGAAGTACATGGACTCGAACAGATTAATCACCATCTATAATGATTTGAACCGAACCAAATAGATTCAACCCCATAACTTCTTCTAAACAGTTTC
KJ412134	TATGCTCGAGAACACCCTATGTATTAACACCATTAAGCTCATGAAAGCAAACAAGTAAGATAAACAAGAAGAAGTACATGGACTCGAACAGATTAATCACCATCTATAATGATTTGAACCGAACCAAATAGATTCAACCCCATAACTTCTTCTAAACAGTTTC
KJ412132_KJ412054	TATGCTCGAGAACACCCTATGTATTAACACCATCAAGCTCATGAAAGCAAACAAGTAAGATAAACAAGAAGAAGTACATGGACTCGAACAGATTAATCACCATCTATAATGATTTAAACCGAACCAAATAGATTCAACCCCATAACTTCTTCTAAACAGTTTC
KJ412131	TATGCTCGAGAACACCCTATGTATTAACACCATCGAGCTCATGAAAGCAAACAAGTAAAATAAACCAGAAGAAGTACATGGACTCGAACAGATTAATCACCATCTATAATGATTTGAACCGAACCAAATAGATTCAACCCCATAACTTCTTCTAAACAGTTTC
KJ412130	TATGCTCGAGAACACCCTATGTATTAACACCATCAGGCTCATGAAAGCAAACAAGTAAGATAAACAAGAAGAAGTACATGGACTCGAACAGATTAATCACCATCTATAATGATTTGAACCGAACCAAATAGATTCAACCCCATAACTTCTTCTAAACAGTTTC
KJ412129	TATGCTCGAAAACATCCTATGTATTAACACCATCAGGCTCATGAAAGCAAACAAGTAAGATAAACCAGAAGAAGTACATGGACTCGAACAGATTAATCACCATCTATAATGATTTGAACCGAACCAAATAGATTCAACCCCATAACTTCTTCTAAACAGTTTC
KJ412128	TATGCTCGAGAACACCCTATGTATTAACACCATCAAGCTCATGAAAGCAAACAAGTAAGATAAACAAGAAGAAGTACATGGACTCGAACAGATTAATCATCATCTATAATGATTTGAACCGAACCAAATAGATTCAACCCCATAACTTCTTCTAAACAGTTTC
KJ412127	TATGCTCGTAAACACCCTATGTATTAACACCATCAAGCTCATGAAAGCAAACAAGTAAGATAAACAAGAAGAAGTACATGGACCCAAACAGATTAATCACCATCTATAATGATTTGAACCGAACCAAATAGATTTAACCCCATAACTTCTTCTAAACAGTTTC
KJ412125	TATGCTCGAGAACACCCTATGTATTAACACCATCAAGCTCATGAAAGCAAACAAGTAAAATAAACCAGAAGAAGTACATGGACTCGAACAGATTAATCACCATCTATAATGATTTCAACCGAACCAAATAGATTCAACCCCATAACTTCTTCTAAACAGTTTC
KJ412124	TATGCTCGAAAACACCCTATGTATTAACACCATCAAGCTCATGAAAGCAAACAAGTAAAATAAACCAGAAGAAGTACATGGACTCGAACAGATTAATCACCATCTATAATGATTTGAACCGAACCAAATAGATTCAACCCCATAACTTCTTCTAAACAGTTTC
KJ412123	TATGCTCGAAAACACCCTATGTATTAACACCATCAAGCTCATGAAAGCAAACAAGTAAGATAAACCAGAAGAAGTACATGGACCCGAACAGATTAATCACCATCTATAATGATTTGAACCGAACCAAATAGATTCAGCCCCATAACTTCTTCTAAACAGCTTC
KJ412122	TATGCTCGAGAACACCCTATGTATTAACACCACCAAGCTCATGAAAGCAAACAAGTAAGATAAACAAGAAGAAGTACATGGACTCGAACAGATTAATCACCATCTATAATGATTTGAACCGAACCAAATAGATTCAACCCCATAACTTCTTCTAAACAGTTTC
KJ412121	TATGCTCGAAAACATCCTATGTATTAACACCATCAAGCTCATGAAAGCAAACAAGTAAGATAAACAAGAAGAAATACATGGACTTGAACAGATTAATCACCATCTGTAATGATTTAGACCGAACCAAATAGATTCAACCCCATAACTTCTTCTAAACAGTTTC
KJ412120_KJ412087_KJ412060	TATGCTCGAAAACACCCTATGTATTAACACCATCAAGCTCATGAAAGCAAACAAGTAAGATAAACAAGAAGAAATACATGGACTCGAACAGATTAATCACCATCTATAATGATTTGAACCGAACCAAATAGATTCAACCCCATAACTTCTTCTAAACAGTTTC
KJ412119	TATGCTCGAGAACATCCTATGTATTAACACCATTAAGCTCATGGAAGCAAACAAGTAAGATAAACAAGAAGAAGTACATGGACTCGAACAGATTAATCACCATCTATAATGATTTGAACCGAACCAAATAGATTCAACCCCATAACTTCTTCTAAACAGTTTC
KJ412118	TATGCTCGAAAACATCCTATGTATTAACACCATTAAGCTCATGAAAGCAAACAAGTAAGATAAACAAGAAGAAGTACATGGACTCGAACAGATTAATCACCATCTATAATGATTTGAACCGAACCAAATAGATTCAACCCCATAACTTCTTCTAAACAGTTTC
KJ412117	TATGCTCGAAAACATCCTATGTATTAACACCATCGAGCTCATGAAAGCAAACAAGTAAGATAAAAAAGAAGAAGTACATGGACTCGAACAGATTAATCACCATCTGTAATGATTTGGACCGAACCAAATAGATTTAACCCCATAACTTCTTCTAAACAGTTTC
KJ412116	TATGCTCGAGAACACCCTATGTATTAACACCATCAAGCTCATGAAAGCAAACAAGTAAGATAAACAAGAAGAAGTACATGGACTCGAACAGATTAATCACCATCTATAATGATTTGAACCGAACCAAATAGATTTAACCCCATAACTTCTTCTAAACAGTTTC
KJ412115_GQ409873	TATGCTCGAAAACATCCTATGTATTAACACCATCAAGCTCATGAAAGCAAACAGGTAAGATAAACCAGAAGAAGTACATGGACTCGAACAGATTAATCACCATCTATAATGATTTGAACCGAACCAAATAGATTCAACCCCATAACTTCTTCTAAACAGTTTC
KJ412114	TATGCTCGAGAACACCCTATGTATTAACACCATCAAGCTCATGGAAGCAAACAAGTAAGATAAACAAGAAGAAGTACATGGACTCGAACAGATTAATCACCATCTATAATGATTTGGACCGAACCAAATAGATTTAACCCCATAACTTCTTCTAAACAGTTTC
KJ412113	TATGCTCGAGAACACCCTATGTATTAACACCATCAAGCTCATGGAAGCAAACAAGTAAGATAAACAAGAAGAAGTACATGGACTCGAACAGATTAATCACCATCTATAATGATTTGAACCGAACCAAATAGATTCAACCCCATAACTTCTTCTAAGCAGTTTC
KJ412112_KJ412070	TATGCTCGAAAACATCCTATGTATTAACACCATCAAGCTCATGAAAGCAAACAAGTAAGATAAACAAGAAGAAGTACATGGACTCGAACAGATTAATCACCATCTGTAATGATTTGAACCGAACCAAATAGATTCAACCCCATAACTTCTTCTAAACAGTTTC
KJ412111	TATGCTCGTAAACATCCTATGTATTAACACCATCAAGCTCACGAAAGCAAACAAGTAAGATAAACGAGAAGAAATACATGGACTCGAACAGATTAATCACCATCTATAATGATTTGAACCGAACCAAATAGATTCAACCCCATAACTTCTTCTAAACAGTTTC
KJ412110_KJ412103_KJ412096_	TATGCTCGAAAACATCCTATGTATTAACACCATCAAGCTCATGAAAGCAAACAAGTAAAATAAACAAGAAGAAGTACATGGACTCGAACAGATTAATCACCATCTATAATGATTTGAACCGAACCAAATAGATTCAACCCCATAACTTCTTCTAAACAGTTTC
KJ412109	TATGCTCGAGAACACCCTATGTATTAACACCATCAAGCTCATGAAAGCAAACAAGTAAGATAAACAAGAAGAAGTACATGGACTCGAACAGATTAATCACCATCTGTAATGATTTGAACCGAACCAAATAGATTCAACCCCATAACTTCTTCTAAACAGTTTC
KJ412107	TATGCTCGGAAACACCCTATGTATTAACACCATCAAGCTCATGAAAGCAAACAAGTAAGATAAACAAGAAGAAATACATGGACTCGAACAGATTAATCACCATCTATAATGATTTGAACCGAACCAAATAGATTCAACCCCATAACTTCTTCTAAACAGTTTC
KJ412106	TATGCTCGAAAACATCCTATGTATTAACACCATCAAGCTCACGAAAGCAAACAAGTAAGATAAACAAGAAGAAATACATGGACTCGAACAGATTAATCACCATCTATAATGATTTGAACCGAACCAAATAGATTCAACCCCATAACTTCTTCTAAACAGTTTC
KJ412104	TATGCTCGAAAACATCCTATGTATTAACACCATCAGGCTCATGAAAGCAAACAAGTAAGATAAACAAGAAGAAGTACATGGACTCGAACAGATTAATCACCATCTATAATGATTTGAACCGAACCAAATAGATTCAACCCCATAACTTCTTCTAAACAGTTTC
KJ412102	TTTGCTCGAAAACACCCTATGTATTAACACCATCAAGCTCATGAAAGCAAACAAGTAAGATAAACAAGAAGAAATACATGGACTCGAACAGATTAATCACCATCTATAATGATTTGAACCGAACCAAATAGATTCAACCCCATAACTTCTTCTAAACAGTTTC
KJ412101	TATGCTCGAAAACATCCTATGTATTAACACCATTAGGCTCATGAAAGCAAACAAGTAAGATAAACAAGAAGAAATACATGGACTCGAACAGATTAATCACCATCTATAATGATTTGAACCGAACCAAATAGATTCAACCCCATAACTTCTTCTAAACAGTTTC
KJ412100	TATGCTCGAAAACACCCTATGTATTAACACCATTAAGCTCATGAAAGCAAACAGGTAAGATAAATAAGAAGAAGTACATGGACTCGAACAGATTAATCACCATCTATAATGATTTGAACCGAACCAAATAGATTCAACCCCATAACTTCTTCTAAACAGTTTC
KJ412099	TATGCTCGAGAACACCCTATGTATTAACACCATCAAGCTCATGAGAGCAAACAAGTAAGATAAACAAGAAGAAGTACATGGACTCGAACAGATTAATCACCATCTATAATGATTTGAACCGAACCAAATAGATTCAACCCCATAACTTCTTCTAAACAGTTTC
KJ412098	TATGCTCGAGAACACCCTATGTATTAACACCATCAAGCTCATGAAAGCAAACAAGTAAGATAAACGAGAAGAAGTACATGGACTCGAACAGATTAATCACCATCTATAATGATTTGAACCGAACCAAATAGATTCAACCCCATAACTTCTTCTAAACAGTTTC
KJ412097	TATGCTCGAGAACACCCTATGTATTAACACCATCAAGCTCATGAAAGCAAACAAGTAAAATAAACCAGAAGAAGTACATGGACTCGAACAGATTAATCACCATCTATAATGATTTGAACCGAACCAAATAGATTCAGCCCCATAACTTCTTCTAAACAGTTTC
KJ412095	TATGCTCGAAAACACCCTATGTATTAACACCATCAAGCTCATGAAAGCAAACAAGTAAGATAAACCAGAAGAAGTACATGGACCCGAACAGATTAATCACCATCTATAATGATTTGGACCGAACCAAATAGATTCAACCCCATAACTTCTTCTAAACAGCTTC
KJ412092	TATGCTCGAGAACACCCTATGTATTAACACCATCAAGCTCATGAAAGCAAACAGGTAAGATAAACAAGAAGAAGTACATGGACTCGAACAGATTAATCACCATCTGTAATGATTTGAACCGAACCAAATAGATTCAACCCCATAACTTCTTCTAAACAGTTTC
KJ412091	TATGCTCGAAAACACCCTATGTATTAACACCATCAAGCTCATGAAAGCAAACAAGTAAAATAAACCAGAAGAAGTACATGGACTCGAACAGATTAATCACCATCTATAATGATTTGAACCGAACCAAATAGATTCAGCCCCATAACTTCTTCTAAACAGTTTC
KJ412090	TATGCTCGAAAACATCCTATGTATTAACACCATCAGGCTCATGAAAGCAAACAAGTAAGATAAACAAGAAGAAATACATGGACTCGAACAGATTAATCACCATCTATAATGATTTAAACCGAACCAAATAGATTCAACCCCATAACTTCTTCTAAACAGTTTC
KJ412089	TATGCTCGAAAACATCCTATGTATTAACACCATTAAGCTCATGAAAGCAAACAGGTAAGATAAACAAGAAGAAATACATGGACTCGAACAGATTAATCACCATCTATAATGATTTGAACCGAACCAAATAGATTCAACCCCATAACTTCTTCTAAACAGTTTC
KJ412088	TATGCTCGAAAACACCCTATGTATTAACACCATCAAGCTCATGAAAGCAAACAAGTAAGATAAACCAGAAGAAATACATGGACTCGAACAGATTAACCACCATCTGTAATGATTTGGACCGAACCAAATAGATTCAGCCCCATAACTTCTTCTAAACAGTTTC
KJ412086	TATGCTCGAAAACACCCTATGTATTAACACCATCGAGCTCATGAAAGCAAACAAGTAAGATAAACCAGAAGAAGTACATGGACTCGAACAGATTAATCACCATCTATAATGATTTGAACCGAACCAAATAGATTCAACCCCATAACTTCTTCTAAACAGTTTC
KJ412085	TATGCTCGAGAACATCCTATGTATTAACACCATTAAACTCATGAAAGCAAACAAGTAAGATAAACAAGAAGAAATACATGGACTCGAACAGATTAATCACCATCTATAATGATTTAGACCGAACCAAATAGATTCAACCCCATAACTTCTTCTAAACAGTTTC
KJ412083	TATGCTCGAGAACACCCTATGTATTAACACCATCAAGCTCATGAAAGCAAACAAGTAAGATAAACAAGAAGAAGTACATGGACTCGAACAGATTAATCACCATCTATAATGATTTGGACCGAACCAAATAGATTCAACCCCATAACTTCTTCTAAACAGTTTC
KJ412082	TATGCTCGAAAACATCCTATGTATTAACACCATTAAGCTCATGAAAGCAAACAAGTAAGATAAACAAGAAGAAATACATGGACTCGAACAGATTAATCACCATCTGTAATGATTTGAACCGAACCAAATAGATTCAACCCCATAACTTCTTCTAAACAGTTTC
KJ412080	TATGCTCGAGAACACCCTATGTATTAACACCATCAAGCTCATGAAAGCAAACAAGTAAGATTAACAAGAAGAAGTACATGGACTCGAACAGATTAATCACCATCTATAATGATTTGAACCGAACCAAATAGATTCAACCCCATAACTTCTTCTAAACAGTTTC
KJ412079	TATGCTCGAAAACATCCTATGTATTAACACCATCAAGCTCATGAAAGCAAACAAGTAAGATAAACCAGAAGAAGTACATGGACTCGAACAGATTAATCACCATCTATAATGATTTGAACCGAACCAAATAGATTCAACCCCATAACTTCTTCTAAACAGTTTC
KJ412078	TATGCTCGAAAACATCCTATGTATTAACACCATCAAGCTCATGAAAGCAAACAAGTAAGATAAACAAGAAGAAATACATGGACCCGAACAGATTAATCACCATCTATAATGATTTGAACCGAACCAAATAGATTCAACCCCATAACTTCTTCTAAACAGTTTC
KJ412077	TATGCTCGAGAACATCCTATGTATTAACACCATCAAGCTCATGAAAGCAAACAAGTAAGATAAACAAGAAGAAATACATGGACTCGAACAGATTAATCACCATCTATAATGATTTGAACCGAACCAAATAGATTCAACCCCATAACTTCTTCTAAACAGTTTC
KJ412076	TATGCTCGAAAACACCCTATGTATTAACACCATCAAGCTCATGAAAGCAAACAAGTAAGATAAACCAGAAGAAGTACATGGACTCGAACAGATTAATCACCATCTATAATGATTTAAACCGAACCAAATAGATTCAGCCCCATAACTTCTTCTAAACAGTTTC
KJ412074	TATGCTCGAAAACATCCTATGTATTAACACCATCAAGCTCATGAAAGCAAACAAGTAAGATAAACCAGAAGAAGTACATGGACTCGAACAGATTAATCACCATCTATAATGATTTAGACCGAACCAAATAGATTCAACCCCATAACTTCTTCTAAACAGTTTC
KJ412073	TATGCTCGAAAACACCCTATGTATTAACACCATCAAGCTCATGAAAGCAAACAAGTAAGATAAACAAGAAGAAGTACATGGACTCGAACAGATTAATCACCATCTGTAATGATTTGAACCGAACCAAATAGATTCAGCCCCATAACTTCTTCTAAACAGTTTC
KJ412072	TATGCTCGAAAACACCCTATGTATTAACACCATCAAGCTCACGAAAGCAAACAAGTAAGATAAACCAGAAGAAGTACATGGACTCGAACAGATTAACCACCATCTATAATGATTTGGACCGAACCAAATAGATTCAGCCCCATAACTTCTTCTAAACAGTTTC
KJ412069	TATGCTCGGAAACATCCTATGTATTAACACCATTAAGCTCATGAAAGCAAACAGGTAAGATAAACCAGAAGAAGTACATGGACTCGAACAGATTAATCACCATCTATAATGATTTGAACCGAACCAAATAGATTCAACCCCATAACTTCTTCTAAACAGTTTC
KJ412067	TATGCTCGAAAACACCCTATGTATTAACACCATCAAGCTCATGAGAGCAAACAAGTAAGATAAACCAGAAGAAGTACATGGACCCGAACAGATTAATCACCATCTATAATGATTTGGACCGAACCAAATAGATTCAGCCCCATAACTTCTTCTAAACAGCTTC
KJ412066	TATGCTCGGAAACATCCTATGTATTAACACCATCAAGCTCATGAAAGCAAACAGGTAAGATAAACCAGAAGGAGTACATGGACTCGAACAGATTAATCACCATCTATAATGATTTGAACCGAACCAAATAGATTCAGCCCCATAACTTCTTCTAAACAGTTTC
KJ412065	TATGCTCGAGAACACCCTATGTATTAACACCATCAAGCCCATGAAAGCAAACAAGTAAGATAAACAAGAAGAAGTACATGGACTCGAACAGATTAATCACCATCTATAATGATTTGAACCGAACCAAATAGATTCAACCCCATAACTTCTTCTAAACAGTTTC
KJ412064	TATGCTCGAGAACACCCTATGTATTAACACCATCAGGCTCATGAAAGCAAACAAGTAAGATAAACAAGAAGAAGTACATGGACTCGAACAGATTAATCACCATCTATAATGATTTGAACCGAACCAAATAGATTCAACCCCATAACTTCTTCTAAACAGTTTC
KJ412063	TATGCTCGAAAACATCCTATGTATTAACACCATTAAGCTCATGAAAGCAAACAGGTAAGATAAACAAGAAGAAGTACATGGACTCGAACAGATTAATCACCATCTATAATGATTTAAACCGAACCAAATAGATTCAACCCCATAACTTCTTCTAAACAGTTTC
KJ412059	TATGCTCGAAAACATCCTATGTATTAACACCATCAAGCTCATGAAAGCAAACAAGTAAGATAAACAAGAAGAAATACATGGACTCGAACAGATTAATCACCATCTATAATGATTTGAACCGAACCAAATAGATTCAACCCCATAACTTCTTCTAAACAGTTTC
KJ412058	TATGCTCGAGAACACCCTATGTATTAACACCATCAAGCTCATGAAAGCAAACAAGTAAGATAAATAAGAAGAAGTACATGGACTCGAACAGATTAATCACCATCTGTAATGATTTCGACCGAACCAAATAGATTCAACCCCATAACTTCTTCTAAACAGCTTC
KJ412057	TATGCTCGAAAACATCCTATGTATTAACACCATTAGGCTCATGAAAGCAAACAGGTAAGATAAACAAGAAGAAATACATGGACTCGAACAGATTAATCACCATCTATAATGATTTGAACCGAACCAAATAGATTCAACCCCATAACTTCTTCTAAACAGTTTC
KJ412055	TATGCTCGAAAACATCCTATGTATTAACACCATCAAGCTCATGAAAGCAAACAAGTAAAATAAACAAGAAGAAGTACATGGACTCGAACAGATTAATCACCATCTATAATGATTTGAACCGAACCAAATAGATTCAACCCCATAACTTCTTCTAAACAGTTTC
KJ412053	TATGCTCGAGAACACCCTATGTATTAACACCATCAAGCTCATGAAAGCAAACAGGTAAGATAAACAAGAAGAAGTACATGGACTCGAACAGATTAATCACCATCTATAATGATTTGAACCGAACCAAATAGATTCAACCCCATAACTTCTTCTAAACAGTTTC
KJ412050	TATGCTCGAGAACACCCTATGTATTAACACCATCAAGCTCATGAAAGCAAACAAGTAAAATAAACAAGAAGAAGTACATGGACTCGAACAGATTAATCACCATCTATAATGATTTGAACCGAACCAAATAGATTCAACCCCATAACTTCTTCTAAACAGTTTC
KJ412049	TATGCTCGAAAACATCCTATGTATTAACACCATCAAGCTCATGAAAGCAAACAAGTAAGATAAACAAGAAGAAGTACATGGACTCGAACAGATTAATCACCATCTGTAATGATTTGGACCGAACCAAATAGATTCAACCCCATAACTTCTTCTAAACAGTTTC
KJ412048	TATGCTCGAAAACATCCTATGTATTAACACCATCAAGCTCACGAAAGCAAACAAGTAAGATAAACGAGAAGAAATACATGGACTCGAACAGATTAATCACCATCTATAATGATTTGAACCGAACCAAATAGATTCAACCCCATAACTTCTTCTAAACAGTTTC
KJ412047	TATGCTCGAGAACACCCTATGTATTAACACCATCAAGCTCATGAAAGCAAACAAGTAAGATAAACAAGAAGAAGTACATGGACTCGAACAGATTAATCACCATCTATAATGATTTGAACCGAACCAAATAGATTCAACCCCATAACTTCTTCTAAACAGTTTC
KJ412045	TATGCTCGAAAACATCCTATGTATTAACACCATCAGGCTCATGAAAGCAAACAAGTAAGATAAATAAGAAGAAATACATGGACTCGAACAGATTAATCACCATCTATAATGATTTGAACCGAACCAAATAGATTCAACCCCATAACTTCTTCTAAACAGTTTC
AB181720	TATGCTCGAAAACACCCTATGTATTAACACCATTAAGCTCACGAAAGCAAACAGGTAAGATAAACCAGAAGAAGTACATGGACTCGAACAGATTAACCACCATCTGTAATGATTTGGACCGAACCAAATAGATTCAGCCCCATAACTTCTTCTAAACAGTTTC
AB181719	TATGCTCGAAAACACCCTATGTATTAACACCATCAAGCTCATGAAAGCAAACAAGTAAGATAAACCAGAAGAAATACATGGACTCGAACAGATTAACCACCATCTGTAATGATTTGGACCGAACCAAATAGATTCAGCCCCATAACTTCTTCTAAACAGCTTC
AB181718	TATGCTCGTAAACACCCTATGTATTAACACCATCGAGCTCATGAAAGCAAACAAGTAAGATAAACAAGAAGAAGTACATGGACCCAAACAGATTAATCACCATCTATAATGATTTGAACCGAACCAAATAGATTTAACCCCATAACTTCTTCTAAACAGTTTC
AB181717	TATGCTCGAAAACATCCTATGTATTAACACCATCAAGCTCATGAAAGCAAACAAGTAAGATAAACAAGAAGAAATACATGGACTCGAACAGATTAATCACCATCTGTAATGATTTGAACCGAACCAAATAGATTTAACCCCATAACTTCTTCTAAACAGTTTC
AB181716	TATGCTCGGAAACACCCTATGTATTAACACCATCAAGCTCATGAAAGCAAACAAGTAAGATAAAACAGAAGAAGTACATGGACCCGAACAGATTAATCACCATCTATAATGATTTGGACCGAACCAAATAGATTCAACCCCATAACTTCTTCTAAACAGCTTC
AB181715	TATGCTCGGAAACATCCTATGTATTAACACCATCAAGCTCATGAAAGCAAACAAGTAAGATAAACCAGAAGAAGTACATGGACTCGAACAGATTAATCACCATCTATAATGATTTGAACCGAACCAAATAGATTCAACCCCATAACTTCTTCTAAACAGTTTC
AB181714_GQ409930	TATGCTCGAAAACATCCTATGTATTAACACCATCAAACTCATGAAAGCAAACAAGTAAGATAAACAAGAAGAAGTACATGGACTCGAACAGATTAATCACCATCTGTAATGATTTGAACCGAACCAAATAGATTCAACCCCATAACTTCTTCTAAACAGTTTC
AB181712	TATGCTCGAAAACACCCTATGTATTAACACCATCAAGCTCATGAAAGCAAACAAGTAAGATAAACCAGAAGAAGTACATGGACTCGAACAGATTAACCACCATCTATAATGATTTGGACCGAACCAAATAGATTCAGCCCCATAACTTCTTCTAAACAGCTTC
AB181711	TATGCTCGAAAACATCCTATGTATTAACACCATCAAGCTCATGAAAGCAAACAGGTAAGATAAATAAGAAGAAGTACATGGACTCGAACAGATTAATCACCATCTATAATGATTTAAACCGAACCAAATAGATTCAACCCCATAACTTCTTCTAAACAGTTTC
AB181710	TATGCTCGAAAACACCCTATGTATTAACACCATGAAGCTCATGAAAGCAAACAAGTAAGATAAACCAGAAGAAATACATGGACTCGAACAGATTAACCACCATCTGTAATGATTTGGACCGAACCAAATAGATTCAGCCCCATAACTTCTTCTAAACAGTTTC
AB181709	TATGCTCGAGAACACCCTATGTATTAACACCATCAAGCTCATGAAAGCAAACAAGTAAGATAAACCAGAAGAAATACATGGACTCGAACAGATTAACCACCATCTGTAATGATTTGGACCGAACCAAATAGATTCAGCCCCATAACTTCTTCTAAACAGTTTC
AB181708	TATGCTCGAAAACACCCTATGTATTAACACCATGAAGCTCATGAAAGCAAACAGGTAAGATAAACAAGAAGAAGTACATGGACTCGAACAGATTAATCACCATCTATAATGATTTGGACCGAACCAAATAGATTCAACCCCATAACTTCTTCTAAACAGCTTC
AB181706	TATGCTCGAGAACACCCTATGTATTAACACCATCAAGCTCATGAAAGCAAACAAGTAAGATAAACCAGAAGAAATACATGGACCCGAACAGATTAATCACCATCTATAATGATTTGGACCGAACCAAATAGATTCAGCCCCATAACTTCTTCTAAACAGCTTC
AB181705	TATGCTCGAAAACATCCTATGTATTAACACCATCAAGCTCATGAAAGCAAACAGGTAAGATAAACAAGAAGAAGTACATGGACTCGAACAGATTAATCACCATCTATAATGATTTGAACCGAACCAAATAGATTCAGCCCCATAACTTCTTCTAAACAGTTTC
AB181704	TATGCTCGAAAACACCCTATGTATTAACACCATCAAGCTCATGAAAGCAAACAGGTAAGATAAACCAGAAGAAGTACATGGACTCGAACAGATTAACCACCATCTATAATGATTTGAACCGAACCAAATAGATTCAGCCCCATAACTTCTTCTAAACAGCTTC
GQ409931	TATGCTCGAAAACATCCTATGTATTAACACCATCAAGCTCATGAAAGCAAACAGGTAAGATAAACAAGAAGAAGTACATGGACTCGAACAGATTAATCACCATCTGTAATGATTTGAACCGAACCAAATAGATTCAACCCCATAACTTCTTCTAAACAGCTTC
GQ409929	TATGCTCGAAAACATCCTATGTATTAACACCATCAAGCTCATGAAAGCAAACAAGTAAGATAAACAAGAAGAAGTACATGGACTCGAACAGATTAATCACCATCTGTAATGATTTGAACCGAACCAAATAGATTCAACCCCATAACTTCTTCTAAACAGCTTC
GQ409928	TATGCTCGAAAACATCCTATGTATTAACACCATCAAGCTCATGAAAGCAAACAAGTAAGATAAACAAGAAGAAATACATGGACTCGAACAGATTAATCACCATCTATAATGATTTGAACCGAACCAAATAGATTCAACCCCATAACTTCTTCTAAACAGCTTC
GQ409926_GQ409917_GQ409900_GQ409868	TATGCTCGAAAACACCCTATGTATTAACACCATCAAGCTCATGAAAGCAAACAAGTAAGATAAACCAGAAGAAGTACATGGACTCGAACAGATTAATCACCATCTGTAATGATTTGGACCGAACCAAATAGATTCAGCCCCATAACTTCTTCTAAACAGCTTC
GQ409925_GQ409886_GQ409882_GQ409878	TATGCTCGAAAACACCCTATGTATTAACACCATTAAGCTCATGAAAGCAAACAAGTAAGATAAACAAGAAGAAGTACATGGACTCGAACAGATTAATCATCATCTATAATGATTTCGACCGAACCAAATAGATTCAACCCCATAACTTCTTCTAAACAGCTTC
GQ409924	TATGCTCGAGAACATCCTATGTATTAACACCATCGAGCTCATGAAAGCAAACAAGTAAGATAAACAAGAAGAAGTACATGGACTCGAACAGATTAATCACCATCTATAATGATTTGAACCGAACCAAATAGATTCAACCCCATAACTTCTTCTAAACAGCTTC
GQ409923_GQ409912	TATGCTCGAGAACATCCTATGTATTAACACCATCAAGCTCATGAAAGCAAGCAAGTAAGATAAACAAGAAGAAATACATGGACTCGAACAGATTAATCACCATCTGTAATGATTTGAACCGAACCAAATAGATTCAACCCCATAACTTCTTCTAAACAGTTTC
GQ409921_GQ409889	TATGCTCGAAAACATCCTATGTATTAACACCATCAAGCTCATGAAAGCAAACAAGTAAGATGAACAAGAAGAAGTACATGGACTCGAACAGATTAATCACCATCTATAATGATTTGAACCGAACCAAATAGATTCAACCCCATAACTTCTTCTAAACAGCTTC
GQ409920	TATGCTCGAAAACACCCTATGTATTAACACCATCAAGCTCATGAAAGCAAACAAGTAAGATAAACAAGAAGAAATACATGGACTCGAACAGATTAATCACCATCTATAATGATTTGAACCGAACCAAATAGATTTAACCCCATAACTTCTTCTAAACAGTTTC
GQ409918_GQ409911_GQ409904_GQ409903_GQ409901_GQ409896_GQ409894	TATGCTCGAAAACATCCTATGTATTAACACCATCAAGCTCATGAAAGCAAACAAGTAAGATAAACAAGAAGAAGTACATGGACTCGAACAGATTAATCACCATCTATAATGATTTGAACCGAACCAAATAGATTCAACCCCATAACTTCTTCTAAACAGCTTC
GQ409916	TATGCTCGAAAACACCCTATGTATTAACACCATTAAGCTCATGGAAGCAAACAGGTAAGATAAACAAGAAGAAGTACATGGACTCGAACAGATTAATCATCATCTATAATGATTTCGACCGAACCAAATAGATTCAACCCCATAACTTCTTCTAAACAGCTTC
GQ409915_GQ409909	TATGCTCGAAAACACCCTATGTATTAACACCATTAAGCTCATGAAAGCAAACAAGTAAGATAAACAAGAAGAAGTACATGGACTCGAACAGATTAATCACCATCTATAATGATTTCGACCGAACCAAATAGATTCAACCCCATAACTTCTTCTAAACAGCTTC
GQ409914	TATGCTCGAGAACATCCTATGTATTAACACCATCAAGCTCATGAAAGCAAACAAGTAAGATAAACAAGAAGAAGTACATGGACTCGAACAGATTAATCACCATCTATAATGATTTGAACCGAACCAAATAGATTCAACCCCATAACTTCTTCTAAACAGCTTC
GQ409913	TATGCTCGAAAACATCCTATGTATTAACACCATCAAGCTCATGAAAGCAAACAGGTAAGATAAACAAGAAGAAGTACATGGACTCGAACAGATTAATCACCATCTATAATGATTTGAACCGAACCAAATAGATTCAACCCCATAACTTCTTCTAAACAGCTTC
GQ409908	TATGCTCGAAAACATCCTATGTATTAACACCATCAAGCTCATGAAAGCAAACAGGTAAGATAAACAAGAAGAAGTACATGGACTCGAACAGATTAATCACCATCTATAATGATTTGAACCGAACCAAATAGATTCAGCCCCATAACTTCTTCTAAACAGCTTC
GQ409906	TATGCTCGAGAACACCCTATGTATTAACACCATTAAGCTCATGAAAGCAAACAGGTAAGATAAACAAGAAGAAATACATGGACTCGAACAGATTAATCATCATCTATAATGATTTGGACCGAACCAAATAGATTCAACCCCATAACTTCTTCTAAACAGCTTC
GQ409905	TATGCTCGAAAACACCCTATGTATTAACACCATCGAGCTCACGAAAGCAAACAAGTAAGATAAACCAGAAGAAGTACATGGACTCGAACAGATTAACCACCATCTGTAATGATTTGGACCGAACCAAATAGATTCAGCCCCATAACTTCTTCTAAACAGTTTC
GQ409902_GQ409887	TATGCTCGAAAACACCCTATGTATTAACACCATTAAGCTCATGAAAGCAAACAGGTAAGATAAAAAAGAAGAAGTACATGGACTCGAACAGATTAATCATCATCTATAATGATTTCGACCGAACCAAATAGATTCAACCCCATAACTTCTTCTAAACAGCTTC
GQ409899	TATGCTCGAAAACACCCTATGTATTAACACCATTAAGCTCATGAAAGCACACAGGTAAGATAAACAAGAAGAAGTACATGGACTCGAACAGATTAATCATCATCTATAATGATTTCGACCGAACCAAATAGATTCAACCCCATAACTTCTTCTAAACAGCTTC
GQ409898	TATGCTCGAAAACATCCTATGTATTAACACCATCAGGCTCATGAAAGCAAACAAGTAAGATAAACAAGAAGAAGTACATGGACTCGAACAGATTAATCACCATCTATAATGATTTGAACCGAACCAAATAGATTCAACCCCATAACTTCTTCTAAACAGCTTC
GQ409895	TATGCTCGGGAACACCCTATGTATTAACACCATTGAACTCATGAAAGCAAACAAGTAAGATAAACCAGAAGAAGTACATGGACTCGAACAGATTAATCACCATCTGTAATGATTTGAACCGAACCAAATAGATTCAGCCCCATAACTTCTTCTAAACAGCTTC
GQ409893_GQ409881	TATGCTCGAAAACATCCTATGTATTAACACCATCGAGCTCATGAAAGCAAACAAGTAAGATAAACAAGAAGAAGTACATGGACTCGAACAGATTAATCACCATCTATAATGATTTGAACCGAACCAAATAGATTCAACCCCATAACTTCTTCTAAACAGCTTC
GQ409892	TATGCTCGAAAACATCCTATGTATTAACACCATCAGGCTCATGAAAGCAAACAAGTAACATAAACAAGAAGAAGTACATGGACTCGAACAGATTAATCACCATCTATAATGATTTGAACCGAACCAAATAGATTCAACCCCATAACTTCTTCTAAACAGCTTC
GQ409891_GQ409865	TATGCTCGAGAACACCCTATGTATTAACACCATTAAGCTCATGAAAGCAAACAGGTAAGATAAACAAGAAGAAATACATGGACTCGAACAGATTAATCATCATCTATAATGATTTAGACCGAACCAAATAGATTCAACCCCATAACTTCTTCTAAACAGCTTC
GQ409890	TATGCTCGAAAACATCCTATGTATTAACACCATCAAGCTCATGAAAGCAAACAAGTAAGATAAACCAGAAGAAGTACATGGACTCGAACAGATTAATCACCATCTATAATGATTTGAACCGAACCAAATAGATTCAGCCCCATAACTTCTTCTAAACAGTTTC
GQ409888	TATGCTCGAAAACATCCTATGTATTAACACCATTAAGCTCATGAAAGCAAACAGGTAAGATAAAAAAGAAGAAGTACATGGACTCAAACAGATTAATCACCATCTGTAATGATTTGGACCGAACCAAATAGATTTAACCCCATAACTTCTTCTAAACAGTTTC
GQ409885	TATGCTCGAAAACATCCTATGTATTAACACCATCAAGCTCATGAAAGCAAACAAGTAAGATAAACAAGAAGAAGTACATGGACTCGAACAGATTAATCACCATCTATAATGATTTGGACCGAACCAAATAGATTCAACCCCATAACTTCTTCTAAACAGCTTC
GQ409884	TATGCTCGAAAACATCCTATGTATTAACACCATCAAGCTCATGAAAGCAAACAAGTAAGATAAACCAGAAGAAGTACATGGACTCGAACAGATTAATCACCATCTATAATGATTTGAACCGAACCAAATAGATTCAACCCCATAACTTCTTCTAAACAGCTTC
GQ409883	TATGCTCGAGAACATCCTATGTATTAACACCATTAAGCTCATGAAAGCAAACAAGTAAGATAAACAAGAAGAAATACATGGACTCGAACAGATTAATCACCATCTATAATGATTTAGACCGAACCAAATAGATTCAACCCCATAACTTCTTCTAAACAGTTTC
GQ409880	TATGCTCGAAAACATCCTATGTATTAACACCATCAAGCTCATGAAAGCAAACAAGTAAGATAAACAAGAAGAAGTACATGGACTCGAACAGATTAATCACCATCTATAATGATTTTAACCGAACCAAATAGATTCAACCCCATAACTTCTTCTAAACAGCTTC
GQ409877_GQ409872	TATGCTCGAAAACATCCTATGTATTAACACCATCAAGCTCATGAAAGCAAACAAGTAAGATAAACAAGAAGAAGTACATGGACTCGAACAGATTAATCACCATCTATAATGATTTGAACCGAACCAAATAGATTCAGCCCCATAACTTCTTCTAAACAGCTTC
GQ409876	TATGCTCGAGAACATCCTATGTATTAACACCATCAAGCTCATGAAAGCAAACAAGTAAGATAAACAAGAAGGAGTACATGGACTCGAACAGATTAATCACCATCTATAATGATTTGAACCGAACCAAATAGATTCAACCCCATAACTTCTTCTAAACAGCTTC
GQ409875	TATGCTCGAAAACATCCTATGTATTAACACCATCAAGCTCATGAAAGCAAACAAGTAAGATAAACAAGAAGAAGTACATGGACTCGAACAGATTAATCACCATCTATAATGATTTGAACCGAACCAAATAGATTCAACCCCATAACTTCTTCTAAACAGTTTC
GQ409874	TATGCTCGAAAACATCCTATGTATTAACACCATCAAGCTCATGAAAGCAAACAAGTAAGATAAACCAGAAGGGGTACATGGACTCGAACAGATTAATCACCATCTGTAATGATTTGAACCGAACCAAATAGATTCAACCCCATAACTTCTTCTAAACAGTTTC
GQ409871	TATGCTCGAAAACATCCTATGTATTAACACCATCAAGCTCATGAAAGCAAACAGGTAAGATAAACAAGAAGAAGTACATGGACTCGAACAGATTAATCACCATCTATAATGATTTGAACCGAACCAAATAGATTCAACCCCATAACTTCTTCTAAACAGTTTC
GQ409870	TATGCTCGAAAACATCCTATGTATTAACACCATCAAGCTCATGAAAGCAAACAAGTAAGATAAACCAGAAGAAGTACATGGACTCGAACAGATTAATCACCATCTGTAATGATTTAGACCGAACCAAATAGATTTAACCCCATAACTTCTTCCAAACAGTTTC
GQ409869	TATGCTCGAAAACATCCTATGTATTAACACCATCAAGCTCATGAAAGCAAACAAGTAAGATAAAAAAGAAGAAGTACATGGACTCGAACAGATTAATCACCATCTGTAATGATTTGGACCGAACCAAATAGATTTAACCCCATAACTTCTTCTAAACAGTTTC
LC406384	TATGCTCGAAAACATCCTATGTATTAACACCATCAAGCTCATGAAAGCAAACAAGTAAGATAAATAAGAAGAAATACATGGACTTGAACAGATTAATCACCATCTGTAATGATTTAGACCGAACCAAATAGATTCAACCCCATAACTTCTTCTAAACAGTTTC
LC406385	TATGCTCGAAAACATCCTATGTATTAACACCATCAAGCTCATGAAAGCAAACAAGTAAGATAAACAAGAAGAAATACATGGACTTGAACAGATTAATCACCATCTGTAATGATTTAGACCGAACCAAATAGATTCAGCCCCATAACTTCTTCTAAACAGTTTC
LC406386	TATGCTCGAAAACATCCTATGTATTAACACCATCAAGCTCATGAAAGCAAACAAGTAACATAAACAAGAAGAAGTACATGGACTCGAACAGATTAATCACCATCTATAATGATTTGAACCGAACCAAATAGATTCAACCCCATAACTTCTTCTAAACAGTTTC
LC406387	TATGCTCGAAAACATCCTATGTATTAACACCATCAAGCTCATGAAAGCAAACAAGTAAGATAAACAAGAAGAAGTACATGGACTCGAACAGATTAATCACCATCTGTAATGATTTGGACCGAACCAAATAGATTCAACCCCATAACTTCTTCTAAACAGTTTC
LC406388	TATGCTCGAAAACATCCTATGTATTAACACCATCAAGCTCATGAAAGCAAACAAGTAAGATAAACAAGAAGAAGTACATGGACTCGAACAGATTAATCACCATCTATAATGATTTAAACCGAACCAAATAGATTCAACCCCATAACTTCTTCTAAACAGTTTC
LC406389	TATGCTCGAAAACATCCTATGTATTAACACCATCAAGCTCATGAAAGCAAACAAGTAAGATAAGCAAGAAGAAATACATGGACTCGAACAGATTAATCACCATCTATAATGATTTGAACCGAACCAAATAGATTCAACCCCATAACTTCTTCTAAACAGTTTC
LC406390	TATGCTCGAGAACACCCTATGTATTAACACCATCAAGCTCATGAAAGCAAACAAGTAAGATAAACAAGAAGAAGTACATGGACTCGAACAGATTAATCACCATCTATAATGATTTAGACCGAACCAAATAGATTCAACCCCATAACTTCTTCTAAACAGTTTC
LC406391	TATGCTCGGGAACATCCTATGTATTAACACCATTAAGCTCATGAAAGCAAACAAGTAAGATAAACAAGAAGAAGTACATGGACTCGAACAGATTAATCACCATCTATAATGATTTGAACCGAACCAAATAGATTCAACCCCATAACTTCTTCTAAACAGTTTC
LC406392	TATGCTCGAAAACATCCTATGTATTAACACCATTAAGCTCATGAAAGCAAACAAGTAAGATAAACAAGAAGAAATACATGGACTCGAACAGATTAATCACCATCTATAATGATTTGAACCGAACCAAATAGATTCAACCCCATAACTTCTTCTAAACAGTTTC
LC406393	TATGCTCGAAAACATCCTATGTATTAACACCATCAAGCTCATGAAAGCAAACAGGTAAGATAAACAAGAAGAAGTACATGGACTCGAACAGATTAATCACCATCTGTAATGATTTGAACCGAACCAAATAGATTCAACCCCATAACTTCTTCTAAACAGTTTC
LC406394	TATGCTCGAAAACATCCTATGTATTAACACCATCAGGCTCATGAAAGCAAACAAGTAAGATAAATAAGAAGAAATACATGGACTCGAACAGATTAATCACCATCTATAATGATTTGGACCGAACCAAATAGATTCAACCCCATAACTTCTTCTAAACAGTTTC
LC406395	TATGCTTGAGAACACCCTATGTATTAACACCATCAAGCTCATGAAAGCAAACAAGTAAGATAAACAAGAAGAAGTACATGGACTCGAACAGATTAATCACCATCTATAATGATTTGAACCGAACCAAATAGATTCAACCCCATAACTTCTTCTAAACAGTTTC
LC406396	TATGCTCGAGAACACCCTATGTATTAACACCATCAGGCTCATGAAAGCAAACAAGTAAGATAAACAAGAAGAAGTACATGGACTCGAACAGATTAATCACCATCTATAATGATTTGAACCGAACCAAATAGATTCAGCCCCATAACTTCTTCTAAACAGTTTC
LC406397	TATGCTCGAGAACATCCTATGTATTAACACCATCAAGCTCATGAAAGCAAACAAGTAAGATAAACAAGAAGAAATACATGGACTCGAACAGATTAATCACCATCTATAATGATTTGAACCGAACCAAATAGATTCAACCCCATAACTTCTTCTAAACAGTTTC
LC406398	TATGCTCGGAAACATCCTATGTATTAACACCATCAAGCTCATGAAAGCAAACAAGTAAGATAAATAAGAAGAAGTACATGGACTCGAACAGATTAATCACCATCTATAATGATTTGAACCGAACCAAATAGATTCAACCCCATAACTTCTTCTAAACAGTTTC
LC406399	TATGCTCGAAAACATCCTATGTATTAACACCATCAAGCTCATGAAAGCAAACAAGTAAGATAAACAAGAAGAAGTACATGGACTCGAACAGATTAATCACCATCTATAATGATTTGAACCGAACCAAATAGATTTAACCCCATAACTTCTTCTAAACAGTTTC
LC406400	TATGCTCGAAAACACCCTATGTATTAACACCATCAAGCTCATGAAAGCAAACAAGTAAAATAAACCAGAAGAGGTACATGGACTCGAACAGATTAATCACCATCTATAATGATTTGAACCGAACCAAATAGATTCAGCCCCATAACTTCTTCTAAACAGTTTC
LC406401	TATGCTCGAAAACATCCTATGTATTAACACCATCAAGCTCATGAAAGCAAACAGGTAAGATAAACCAGAAGAGGTACATGGACTCGAACAGATTAATCACCATCTATAATGATTTGAACCGAACCAAATAGATTCAACCCCATAACTTCTTCTAAACAGTTTC
LC406402	TATGCTCGAGAACACCCTATGTATTAACACCATCAAGCTCATGAAAGCAAACAAGTAAGATAAATAAGAAGAAGTACATGGACTCGAACAGATTAATCACCATCTATAATGATTTGAACCGAACCAAATAGATTCAACCCCATAACTTCTTCTAAACAGTTTC
LC406403	TATGCTCGAGAACACCCTATGTATTAACACCATCAAGCTCATGAAAGCAAACAAGTAACATAAACAAGAAGAAGTACATGGACTCGAACAGATTAATCACCATCTGTAATGATTTGAACCGAACCAAATAGATTCAACCCCATAACTTCTTCTAAACAGTTTC
