## Supplementary material for "Evaluating intraspecific genetic diversity of a fish population using environmental DNA: An approach to distinguish true haplotypes from erroneous sequences": Table S5

### Sheet: Sheet1 (2)
	Table S5. Read counts for each haplotype detected using DADA2 and UNOISE3 in each PCR replicate. Haplotype ID2 correspond to Supplementary material 2, dash mark (‑) indicate the false positive haplotype.
	ASV method	Haplotype ID2 (PaaDlp-2)	True or False positive	Detection Freq. (x/15 library rep.)	Total reads	Library rep. ID															NC ID						Sequence
						1	2	3	4	5	6	7	8	9	10	11	12	13	14	15	FiltNC1	FiltNC2	FiltNC3	PCRNC1	PCRNC2	PCRNC3
	DADA2	A	True	15	517960	33720	37691	34276	40177	33331	30550	31707	28729	36730	26644	31428	44578	35551	39636	33212	22	12	0	11	0	32	TATGCTCGAGAACACCCTATGTATTAACACCATCAAGCTCATGAAAGCAAACAAGTAAGATAAACAAGAAGAAGTACATGGACTCGAACAGATTAATCACCATCTATAATGATTTGAACCGAACCAAATAGATTCAACCCCATAACTTCTTCTAAACAGTTTC
	DADA2	B	True	15	267898	17352	19554	17686	20479	17124	15563	16359	14668	18723	14042	16469	23476	18580	20505	17318	0	0	0	0	0	0	TATGCTCGAAAACACCCTATGTATTAACACCATCAAGCTCATGAAAGCAAACAAGTAAGATAAACAAGAAGAAATACATGGACTCGAACAGATTAATCACCATCTATAATGATTTGAACCGAACCAAATAGATTCAACCCCATAACTTCTTCTAAACAGTTTC
	DADA2	C	True	15	197976	12813	14304	12995	15356	12801	11456	11879	10902	13978	10543	12346	16938	13516	15113	13036	0	0	0	0	0	0	TATGCTCGAGAACACCCTATGTATTAACACCATCAAGCTCATGAAAGCAAACAAGTAAGATAAACAAGAAGAAGTACATGGACTCGAACAGATTAATCACCATCTATAATGATTTAAACCGAACCAAATAGATTCAACCCCATAACTTCTTCTAAACAGTTTC
	DADA2	D	True	15	132090	8653	9591	8793	10164	8534	7634	8019	7164	9589	6899	7803	11668	9027	10062	8490	0	0	0	0	0	0	TATGCTCGAAAACATCCTATGTATTAACACCATCAAGCTCATGAAAGCAAACAAGTAAAATAAACAAGAAGAAGTACATGGACTCGAACAGATTAATCACCATCTATAATGATTTGAACCGAACCAAATAGATTCAACCCCATAACTTCTTCTAAACAGTTTC
	DADA2	H	True	15	114744	7192	8188	7452	8794	7212	6489	6905	6273	8797	5928	7002	10508	7825	8734	7445	0	0	0	0	0	0	TATGCTCGAAAACACCCTATGTATTAACACCATCAAGCTCATGAAAGCAAACAAGTAAGATAAACAAGAAGAAGTACATGGACTCGAACAGATTAATCACCATCTATAATGATTTGAACCGAACCAAATAGATTCAACCCCATAACTTCTTCTAAACAGTTTC
	DADA2	I	True	15	110078	7223	7833	7317	8524	7430	6460	6575	5958	7788	5877	6640	9335	7718	8325	7075	0	0	0	0	0	0	TATGCTCGAAAACATCCTATGTATTAACACCATCAAGCTCATGAAAGCAAACAGGTAAGATAAACAAGAAGAAATACATGGACTCGAACAGATTAATCACCATCTATAATGATTTGAACCGAACCAAATAGATTCAACCCCATAACTTCTTCTAAACAGTTTC
	DADA2	G	True	15	78296	5112	5648	5114	6047	4994	4496	4724	4302	5729	4168	4697	7094	5305	5953	4913	0	0	0	0	0	0	TATGCTCGAAAACATCCTATGTATTAACACCATCAGGCTCATGAAAGCAAACAAGTAAGATAAACAAGAAGAAATACATGGACTCGAACAGATTAATCACCATCTATAATGATTTGAACCGAACCAAATAGATTCAACCCCATAACTTCTTCTAAACAGTTTC
	DADA2	F	True	15	69638	4523	4890	4539	5479	4560	4220	4128	3796	5018	3627	4261	6008	4840	5279	4470	0	0	0	0	0	0	TATGCTCGAAAACATCCTATGTATTAACACCATCAAGCTCATGAAAGCAAACAAGTAAGATAAACAAGAAGAAGTACATGGACTCGAACAGATTAATCACCATCTATAATGATTTGAACCGAACCAAATAGATTCAACCCCATAACTTCTTCTAAACAGTTTC
	DADA2	E	True	15	66417	4360	4830	4407	5019	4182	3879	4020	3735	4697	3471	4077	5785	4560	4957	4438	0	0	0	0	0	0	TATGCTCGAGAACATCCTATGTATTAACACCATCAAGCTCATGAAAGCAAACAAGTAAGATAAACAAGAAGAAATACATGGACTCGAACAGATTAATCACCATCTATAATGATTTGAACCGAACCAAATAGATTCAACCCCATAACTTCTTCTAAACAGTTTC
	DADA2	-	False positive	15	22989	1452	1643	1519	1804	1448	1323	1410	1223	1648	1232	1414	2134	1561	1714	1464	0	0	0	0	0	0	TATGCTCGAGAACACCCTATGTATTAACACCATCAGGCTCATGAAAGCAAACAAGTAAGATAAACAAGAAGAAGTACATGGACTCGAACAGATTAATCACCATCTATAATGATTTGAACCGAACCAAATAGATTCAACCCCATAACTTCTTCTAAACAGTTTC
	DADA2	-	False positive	15	22192	1535	1521	1463	1670	1396	1305	1322	1227	1653	1059	1329	1749	1705	1794	1464	0	0	0	0	0	0	TATGCTCGAGAACACCCTATGTATTAACACCATCAAGCTCATGAAAGCAAACAAGTAAGATAAACAAGAAGAAATACATGGACTCGAACAGATTAATCACCATCTATAATGATTTGAACCGAACCAAATAGATTCAACCCCATAACTTCTTCTAAACAGTTTC
	DADA2	-	False positive	15	8624	579	570	591	647	561	466	539	489	635	470	515	713	649	643	557	0	0	0	0	0	0	TATGCTCGAAAACATCCTATGTATTAACACCATCAAGCTCATGAAAGCAAACAAGTAAGATAAACAAGAAGAAATACATGGACTCGAACAGATTAATCACCATCTATAATGATTTGAACCGAACCAAATAGATTCAACCCCATAACTTCTTCTAAACAGTTTC
	DADA2	-	False positive	15	6862	419	484	431	523	438	409	427	378	485	344	411	587	498	570	458	0	0	0	0	0	0	TATGCTCGAAAACACCCTATGTATTAACACCATCAAGCTCATGAAAGCAAACAAGTAAGATAAACAAGAAGAAGTACATGGACTCGAACAGATTAATCACCATCTATAATGATTTAAACCGAACCAAATAGATTCAACCCCATAACTTCTTCTAAACAGTTTC
	DADA2	-	False positive	15	3351	217	234	222	247	226	172	199	169	249	164	178	264	259	262	289	0	0	0	0	0	0	TATGCTCGAAAACATCCTATGTATTAACACCATCAAGCTCATGAAAGCAAACAAGTAAGATAAACAAGAAGAAGTACATGGACTCGAACAGATTAATCACCATCTATAATGATTTAAACCGAACCAAATAGATTCAACCCCATAACTTCTTCTAAACAGTTTC
	DADA2	-	False positive	15	3165	224	217	235	223	201	187	164	147	227	189	189	266	268	208	220	0	0	0	0	0	0	TATGCTCGAAAACATCCTATGTATTAACACCATCAGGCTCATGAAAGCAAACAAGTAAGATAAACAAGAAGAAGTACATGGACTCGAACAGATTAATCACCATCTATAATGATTTGAACCGAACCAAATAGATTCAACCCCATAACTTCTTCTAAACAGTTTC
	DADA2	-	False positive	13	2646	225	256	234	0	185	188	0	158	218	154	166	248	201	227	186	0	0	0	0	0	0	TATGCTCGAAAACACCCTATGTATTAACACCATCAAGCTCATGAAAGCAAACAAGTAAGATAAACAAGAAGAAATACATGGACTCGAACAGATTAATCACCATCTATAATGATTTAAACCGAACCAAATAGATTCAACCCCATAACTTCTTCTAAACAGTTTC
	DADA2	-	False positive	15	2366	159	137	159	188	167	132	147	120	168	111	141	190	180	206	161	0	0	0	0	0	0	TATGCTCGAAAACATCCTATGTATTAACACCATCAAGCTCATGAAAGCAAACAAGTAAAATAAACAAGAAGAAATACATGGACTCGAACAGATTAATCACCATCTATAATGATTTGAACCGAACCAAATAGATTCAACCCCATAACTTCTTCTAAACAGTTTC
	DADA2	-	False positive	14	2273	160	183	157	191	162	121	149	145	0	128	131	208	206	196	136	0	0	0	0	0	0	TATGCTCGAAAACATCCTATGTATTAACACCATCAAGCTCATGAAAGCAAACAAGTAAAATAAACAAGAAGAAGTACATGGACTCGAACAGATTAATCACCATCTATAATGATTTAAACCGAACCAAATAGATTCAACCCCATAACTTCTTCTAAACAGTTTC
	DADA2	-	False positive	15	2134	134	128	127	164	136	116	115	126	161	119	134	191	163	164	156	0	0	0	0	0	0	TATGCTCGAGAACACCCTATGTATTAACACCATCAAGCTCATGAAAGCAAACAGGTAAGATAAACAAGAAGAAATACATGGACTCGAACAGATTAATCACCATCTATAATGATTTGAACCGAACCAAATAGATTCAACCCCATAACTTCTTCTAAACAGTTTC
	DADA2	-	False positive	6	1236	193	0	0	0	180	0	0	0	222	179	0	0	238	0	224	0	0	0	0	0	0	TATGCTCGAGAACACCCTATGTATTAACACCATCAAGCTCATGAAAGCAAACAAGTAAAATAAACAAGAAGAAGTACATGGACTCGAACAGATTAATCACCATCTATAATGATTTGAACCGAACCAAATAGATTCAACCCCATAACTTCTTCTAAACAGTTTC
	DADA2	-	False positive	13	1218	76	88	101	113	91	0	0	66	90	76	85	142	91	119	80	0	0	0	0	0	0	TATGCTCGAGAACACCCTATGTATTAACACCATCAGGCTCATGAAAGCAAACAAGTAAGATAAACAAGAAGAAATACATGGACTCGAACAGATTAATCACCATCTATAATGATTTGAACCGAACCAAATAGATTCAACCCCATAACTTCTTCTAAACAGTTTC
	DADA2	-	False positive	12	873	84	65	0	53	84	70	70	0	67	0	63	65	95	84	73	0	0	0	0	0	0	TATGCTCGAGAACACCCTATGTATTAACACCATCAAGCTCATGAAAGCAAACAAGTAAAATAAACCAGAAGAAGTACATGGACTCGAACAGATTAATCACCATCTATAATGATTTGAACCGAACCAAATAGATTCAACCCCATAACTTCTTCTAAACAGTTTC
	DADA2	-	False positive	7	758	97	0	0	129	0	0	95	0	114	0	82	0	0	141	100	0	0	0	0	0	0	TATGCTCGAAAACATCCTATGTATTAACACCATCAAGCTCATGAAAGCAAACAGGTAAGATAAACAAGAAGAAATACATGGACTCGAACAGATTAATCACCATCTATAATGATTTAAACCGAACCAAATAGATTCAACCCCATAACTTCTTCTAAACAGTTTC
	DADA2	-	False positive	13	594	0	0	41	47	46	41	31	40	56	41	29	64	60	42	56	0	0	0	0	0	0	TATGCTCGAAAACATCCTATGTATTAACACCATCAGGCTCATGAAAGCAAACAAGTAAGATAAACAAGAAGAAGTACATGGACTCGAACAGATTAATCACCATCTATAATGATTTAAACCGAACCAAATAGATTCAACCCCATAACTTCTTCTAAACAGTTTC
	DADA2	-	False positive	7	544	78	0	87	97	0	0	78	0	0	37	0	102	0	0	65	0	0	0	0	0	0	TATGCTCGAAAACATCCTATGTATTAACACCATCAGGCTCATGAAAGCAAACAAGTAAGATAAACAAGAAGAAATACATGGACTCGAACAGATTAATCACCATCTATAATGATTTAAACCGAACCAAATAGATTCAACCCCATAACTTCTTCTAAACAGTTTC
	DADA2	-	False positive	7	440	57	63	0	75	62	0	0	52	0	0	0	67	64	0	0	0	0	0	0	0	0	TATGCTCGAGAACATCCTATGTATTAACACCATCAAGCTCATGAAAGCAAACAAGTAAGATAAACAAGAAGAAATACATGGACTCGAACAGATTAATCACCATCTATAATGATTTAAACCGAACCAAATAGATTCAACCCCATAACTTCTTCTAAACAGTTTC
	DADA2	-	False positive	15	355	24	29	21	25	17	16	31	17	31	22	16	33	21	24	28	0	0	0	0	0	0	TATGCTCGAAAACACCCTATGTATTAACACCATCAAGCTCATGAAAGCAAACAAGTAAGATAAACCAGAAGAAGTACATGGACCCGAACAGATTAATCACCATCTATAACGATTTAGACCGAACCAAATAGATTCAACCCCATAACTTCTTCTAAACAGCTTC
	DADA2	-	False positive	14	351	23	25	22	27	34	37	20	18	17	15	0	25	28	29	31	0	0	0	0	0	0	TATGCTCGAAAACACCCTATGTATTAACACCATCAAGCTCACGAAAGCAAACAAGTAAGATAAACCAGAAGAAGTACATGGACTCGAACAGATTAACCACCATCTATAATGATTTGAACCGAACCAAATAGATTCAGCCCCATAACTTCTTCTAAACAGCTTC
	DADA2	-	False positive	9	176	15	24	17	0	17	17	0	0	21	0	10	31	0	0	24	0	0	0	0	0	0	TATGCTCGAAAACATCCTATGTATTAACACCATCAAGCTCATGAAAGCAAACAAGTAAGATAAACAAGAAGAAATACATGGACTTGAACAGATTAATCACCATCTGTAATGATTTAGACCGAACCAAATAGATTCAACCCCATAACTTCTTCTAAACAGTTTC
	DADA2	-	False positive	8	128	0	0	13	15	14	0	20	0	0	20	15	16	15	0	0	0	0	0	0	0	0	TATGCTCGAAAACATCCTATGTATTAACACCATCAAGCTCATGAAAGCAAACAAGTAAGATAAATAAGAAGAAGTACATGGACTCGAACAGATTAATCACCATCTGTAATGATTTGGACCGAACCAAATAGATTCAACCCCATAACTTCTTCTAAACAGTTTC
	DADA2	-	False positive	2	122	0	0	0	62	0	0	0	0	0	0	0	60	0	0	0	0	0	0	0	0	0	TATGCTCGAGAACATCCTATGTATTAACACCATCAAGCTCATGAAAGCAAACAAGTAAAATAAACAAGAAGAAGTACATGGACTCGAACAGATTAATCACCATCTATAATGATTTGAACCGAACCAAATAGATTCAACCCCATAACTTCTTCTAAACAGTTTC
	DADA2	-	False positive	5	93	0	0	22	25	0	0	0	13	0	11	0	22	0	0	0	0	0	0	0	0	0	TATGCTCGAGAACACCCTATGTATTAACACCATCAAGCTCATGAAAGCAAACAAGTAAAATAAACCAGAAGAAGTACATGGACTCGAACAGATTAATCACCATCTATAATGATTTGAACCGAACCAAATAGATTCAGCCCCATAACTTCTTCTAAACAGTTTC
	DADA2	-	False positive	4	90	0	0	0	0	0	23	0	0	0	0	0	22	17	28	0	0	0	0	0	0	0	TATGCTCGAGAACACCCTATGTATTAACACCATCAAGCTCATGAAAGCAAACAAGTAAGATAAATAAGAAGAAGTACATGGACTCGAACAGATTAATCACCATCTGTAATGATTTCGACCGAACCAAATAGATTCAACCCCATAACTTCTTCTAAACAGCTTC
	DADA2	-	False positive	2	75	0	0	0	52	0	0	0	0	0	0	0	23	0	0	0	0	0	0	0	0	0	TATGCTCGAAAACATCCTATGTATTAACACCATCAAGCTCACGAAAGCAAACAAGTAAGATAAACAAGAAGAAATACATGGACTCGAACAGATTAATCACCATCTATAATGATTTGAACCGAACCAAATAGATTCAACCCCATAACTTCTTCTAAACAGTTTC
	DADA2	-	False positive	5	73	0	14	0	0	0	11	13	0	12	0	0	0	23	0	0	0	0	0	0	0	0	TATGCTCGAAAACATCCTATGTATTAACACCATTAGGCTCATGAAAGCAAACAGGTAAGATAAACAAGAAGAAATACATGGACTCGAACAGATTAATCACCATCTATAATGATTTGAACCGAACCAAATAGATTCAACCCCATAACTTCTTCTAAACAGTTTC
	DADA2	-	False positive	5	66	0	14	11	0	0	0	0	0	0	0	0	0	13	16	12	0	0	0	0	0	0	TATGCTCGAGAACACCCTATGTATTAACACCATCAAGCTCATGAAAGCAAACAGGTAAAATAAACCAGAAGAAGTACATGGACTCGAACAGATTAATCACCATCTATAATGATTTCAACCGAACCAAATAGATTCAACCCCATAACTTCTTCTAAACAGTTTC
	DADA2	-	False positive	8	65	7	9	0	10	6	0	0	0	7	0	0	11	9	0	6	0	0	0	0	0	0	TATGCTCGGAAACATCCTATGTATTAACACCATCAAGCTCATGAAAGCAAACAAGTAAGATAAACCAGAAGGGGTACATGGACTCGAACAGATTAATCACCATCTGTAATGATTTGAACCGAACCAAATAGATTCAACCCCATAACTTCTTCTAAACAGTTTC
	DADA2	-	False positive	1	53	53	0	0	0	0	0	0	0	0	0	0	0	0	0	0	0	0	0	0	0	0	TATGCTCGAAAACATCCTATGTATTAACACCATTAAGCTCATGAAAGCAAACAAGTAAGATAAACAAGAAGAAGTACATGGACTCGAACAGATTAATCACCATCTATAATGATTTGAACCGAACCAAATAGATTCAACCCCATAACTTCTTCTAAACAGTTTC
	DADA2	-	False positive	1	49	0	0	0	0	0	0	0	0	0	0	0	0	49	0	0	0	0	0	0	0	0	TATGCTTGAAAACATCCTATGTATTAACACCATCAGGCTCATGAAAGCAAACAAGTAAGATAAACAAGAAGAAATACATGGACTCGAACAGATTAATCACCATCTATAATGATTTGAACCGAACCAAATAGATTCAACCCCATAACTTCTTCTAAACAGTTTC
	DADA2	-	False positive	1	37	0	0	0	37	0	0	0	0	0	0	0	0	0	0	0	0	0	0	0	0	0	TATGCTCGAAAACATCCTATGTATTAACACCATCAAGCTCATGAAAGCAAACAAGTAAGATAAACAAGAAGAAATACATGGACTCGAACAGATTAATCACCATCTATAATGATTTAAACCGAACCAAATAGATTCAACCCCATAACTTCTTCTAAACAGTTTC
	DADA2	-	False positive	3	36	0	13	14	0	0	0	0	0	0	0	0	9	0	0	0	0	0	0	0	0	0	TATGCTCGAAAACATCCTATGTATTAACACCATCAAGCTCATGAAAGCAAACAAGTAAGATAAACAAGAAGAAGTACATGGACTTGAACAGATTAATCACCATCTGTAATGATTTGGACCGAACCAAATAGATTCAACCCCATAACTTCTTCTAAACAGTTTC
	DADA2	-	False positive	3	35	0	0	0	0	10	0	0	0	10	0	0	15	0	0	0	0	0	0	0	0	0	TATGCTCGAAAACACCCTATGTATTAACACCATCAAGCTCATGAAAGCAAACAAGTAAGATAAACCAGAAGAAGTACATGGACCCGAACAGATTAATCACCATCTATAATGATTTGGACCGAACCAAATAGATTCAGCCCCATAACTTCTTCTAAACAGCTTC
	DADA2	-	False positive	1	26	0	0	0	0	0	0	26	0	0	0	0	0	0	0	0	0	0	0	0	0	0	TATGCTCGAAAACATCCTATGTATTAACACCATCAAGCTCATGAAAGCAAACAAGTAAGATAAACAAGAAGAAGTACATGGACTCGAACAGATTAATCACCATCTGTAATGATTTGGACCGAACCAAATAGATTCAACCCCATAACTTCTTCTAAACAGTTTC
	DADA2	-	False positive	1	23	0	0	0	23	0	0	0	0	0	0	0	0	0	0	0	0	0	0	0	0	0	TATGCTCGAAAACATCCTATGTATTAACACCATCAGGCTCATGAAAGCAAACAAGTAAGATAAACCAGAAGAAGTACATGGACTCGAACAGATTAATCACCATCTATAATGATTTGAACCGAACCAAATAGATTCAACCCCATAACTTCTTCTAAACAGTTTC
	DADA2	-	False positive	2	14	0	0	0	0	0	0	0	0	0	8	0	0	0	6	0	0	0	0	0	0	0	TATGCTCGAAAACATCCTATGTATTAACACCATCAAGCTCATGAAAGCAAACAAGTAAGATAAATAAGAAGAAATACATGGACTTGAACAGATTAATCACCATCTGTAATGATTTAGACCGAACCAAATAGATTCAACCCCATAACTTCTTCTAAACAGTTTC
	DADA2	-	False positive	1	5	0	0	0	0	0	0	0	0	5	0	0	0	0	0	0	0	0	0	0	0	0	TATGCTCGAAAACACCCTATGTATTAACACCATTAGGCTCACGAAAGCAAACAAGTAAGATAAACCAGAAGAAGTACATGGACTCGAACAGATTAACCACCATCTGTAATGATTTGGACCGAACCAAATAGATTCAGCCCCATAACTTCTTCTAAACAGTTTC
	UNOISE3	A	True	15	483127	31416	35172	31973	37400	31108	28546	29719	26756	34311	24865	29350	41361	33157	37042	30951	8	7	0	4	0	16	TATGCTCGAGAACACCCTATGTATTAACACCATCAAGCTCATGAAAGCAAACAAGTAAGATAAACAAGAAGAAGTACATGGACTCGAACAGATTAATCACCATCTATAATGATTTGAACCGAACCAAATAGATTCAACCCCATAACTTCTTCTAAACAGTTTC
	UNOISE3	B	True	15	254152	16500	18612	16780	19441	16281	14678	15535	13897	17773	13346	15602	22180	17676	19412	16439	7	0	4	0	0	4	TATGCTCGAAAACACCCTATGTATTAACACCATCAAGCTCATGAAAGCAAACAAGTAAGATAAACAAGAAGAAATACATGGACTCGAACAGATTAATCACCATCTATAATGATTTGAACCGAACCAAATAGATTCAACCCCATAACTTCTTCTAAACAGTTTC
	UNOISE3	C	True	15	188439	12090	13589	12351	14634	12231	10989	11368	10402	13381	9980	11730	16110	12842	14372	12370	6	0	0	0	0	0	TATGCTCGAGAACACCCTATGTATTAACACCATCAAGCTCATGAAAGCAAACAAGTAAGATAAACAAGAAGAAGTACATGGACTCGAACAGATTAATCACCATCTATAATGATTTAAACCGAACCAAATAGATTCAACCCCATAACTTCTTCTAAACAGTTTC
	UNOISE3	D	True	15	123446	8117	9001	8167	9533	7983	7111	7496	6692	8919	6470	7321	10889	8416	9419	7912	0	0	0	0	0	7	TATGCTCGAAAACATCCTATGTATTAACACCATCAAGCTCATGAAAGCAAACAAGTAAAATAAACAAGAAGAAGTACATGGACTCGAACAGATTAATCACCATCTATAATGATTTGAACCGAACCAAATAGATTCAACCCCATAACTTCTTCTAAACAGTTTC
	UNOISE3	E	True	15	107520	7009	7661	7159	8332	7168	6346	6421	5854	7604	5635	6461	9292	7495	8135	6948	0	0	0	0	0	0	TATGCTCGAAAACATCCTATGTATTAACACCATCAAGCTCATGAAAGCAAACAGGTAAGATAAACAAGAAGAAATACATGGACTCGAACAGATTAATCACCATCTATAATGATTTGAACCGAACCAAATAGATTCAACCCCATAACTTCTTCTAAACAGTTTC
	UNOISE3	F	True	15	108068	6825	7739	7044	8274	6831	6122	6494	5875	8179	5610	6604	9839	7363	8228	7041	0	0	0	0	0	0	TATGCTCGAAAACACCCTATGTATTAACACCATCAAGCTCATGAAAGCAAACAAGTAAGATAAACAAGAAGAAGTACATGGACTCGAACAGATTAATCACCATCTATAATGATTTGAACCGAACCAAATAGATTCAACCCCATAACTTCTTCTAAACAGTTTC
	UNOISE3	I	True	15	72343	4725	5195	4734	5598	4634	4134	4406	3975	5265	3888	4311	6527	4908	5524	4519	0	0	0	0	0	0	TATGCTCGAAAACATCCTATGTATTAACACCATCAGGCTCATGAAAGCAAACAAGTAAGATAAACAAGAAGAAATACATGGACTCGAACAGATTAATCACCATCTATAATGATTTGAACCGAACCAAATAGATTCAACCCCATAACTTCTTCTAAACAGTTTC
	UNOISE3	G	True	15	64960	4257	4534	4232	5142	4280	3950	3859	3542	4673	3353	3971	5572	4492	4966	4137	0	0	0	0	0	0	TATGCTCGAAAACATCCTATGTATTAACACCATCAAGCTCATGAAAGCAAACAAGTAAGATAAACAAGAAGAAGTACATGGACTCGAACAGATTAATCACCATCTATAATGATTTGAACCGAACCAAATAGATTCAACCCCATAACTTCTTCTAAACAGTTTC
	UNOISE3	H	True	15	63348	4165	4633	4233	4771	4000	3728	3817	3565	4497	3296	3906	5473	4322	4703	4239	0	0	0	0	0	0	TATGCTCGAGAACATCCTATGTATTAACACCATCAAGCTCATGAAAGCAAACAAGTAAGATAAACAAGAAGAAATACATGGACTCGAACAGATTAATCACCATCTATAATGATTTGAACCGAACCAAATAGATTCAACCCCATAACTTCTTCTAAACAGTTTC
	UNOISE3	-	False positive	15	276	18	27	16	20	14	11	22	12	23	17	13	26	16	22	19	0	0	0	0	0	0	TATGCTCGAAAACACCCTATGTATTAACACCATCAAGCTCATGAAAGCAAACAAGTAAGATAAACCAGAAGAAGTACATGGACCCGAACAGATTAATCACCATCTATAACGATTTAGACCGAACCAAATAGATTCAACCCCATAACTTCTTCTAAACAGCTTC
	UNOISE3	-	False positive	15	287	15	21	17	22	30	26	16	16	16	11	5	15	26	24	27	0	0	0	0	0	0	TATGCTCGAAAACACCCTATGTATTAACACCATCAAGCTCACGAAAGCAAACAAGTAAGATAAACCAGAAGAAGTACATGGACTCGAACAGATTAACCACCATCTATAATGATTTGAACCGAACCAAATAGATTCAGCCCCATAACTTCTTCTAAACAGCTTC
	UNOISE3	-	False positive	15	120	1	2	3	4	5	6	7	8	9	10	11	12	13	14	15	0	0	0	0	0	0	TATGCTCGGAAACATCCTATGTATTAACACCATCAAGCTCATGAAAGCAAACAAGTAAGATAAACCAGAAGGGGTACATGGACTCGAACAGATTAATCACCATCTGTAATGATTTGAACCGAACCAAATAGATTCAACCCCATAACTTCTTCTAAACAGTTTC
	UNOISE3	-	False positive	14	91	8	7	4	9	6	4	8	5	7	0	6	8	7	6	6	0	0	0	0	0	0	TATGCTCGAAAACACCCTATGTATTAACACCATCAAGCTCATGAAAGCAAACAAGTAAGATAAACCAGAAGAAGTACATGGACCCGAACAGATTAATCACCATCTATAATGATTTGGACCGAACCAAATAGATTCAGCCCCATAACTTCTTCTAAACAGCTTC
	UNOISE3	-	False positive	14	102	4	0	4	6	10	9	5	6	8	6	11	15	5	5	8	0	0	0	0	0	0	TATGCTCGAGAACACCCTATGTATTAACACCATCAAGCTCATGAAAGCAAACAAGTAAGATAAATAAGAAGAAGTACATGGACTCGAACAGATTAATCACCATCTGTAATGATTTCGACCGAACCAAATAGATTCAACCCCATAACTTCTTCTAAACAGCTTC
	UNOISE3	-	False positive	7	147	0	18	0	29	0	19	0	0	17	0	0	21	0	23	20	0	0	0	0	0	0	TATGCTCGAAAACATCCTATGTATTAACACCATCAAGCTCATGAAAGCAAACAAGTAAGATAAACAAGAAGAAATACATGGACTTGAACAGATTAATCACCATCTGTAATGATTTAGACCGAACCAAATAGATTCAACCCCATAACTTCTTCTAAACAGTTTC
	UNOISE3	-	False positive	10	113	0	12	13	0	9	12	0	8	12	7	0	16	0	13	11	0	0	0	0	0	0	TATGCTCGAAAACATCCTATGTATTAACACCATCAAGCTCATGAAAGCAAACAAGTAAGATAAATAAGAAGAAATACATGGACTTGAACAGATTAATCACCATCTGTAATGATTTAGACCGAACCAAATAGATTCAACCCCATAACTTCTTCTAAACAGTTTC
	UNOISE3	-	False positive	11	65	0	7	6	0	6	0	0	5	5	8	7	4	5	6	6	0	0	0	0	0	0	TATGCTCGAAAACACCCTATGTATTAACACCATTAGGCTCACGAAAGCAAACAAGTAAGATAAACCAGAAGAAGTACATGGACTCGAACAGATTAACCACCATCTGTAATGATTTGGACCGAACCAAATAGATTCAGCCCCATAACTTCTTCTAAACAGTTTC
	UNOISE3	-	False positive	5	23	0	4	0	0	5	0	6	0	4	0	0	4	0	0	0	0	0	0	0	0	0	TATGCTCGAAAACACCCTATGTATTAACACCATCAAGCTCACGAAAGCAAACAAGTAAGATAAACCAGAAGAAGTACATGGACTCGAACAGATTAACCACCATCTATAATGATTTGAACCGAACCAAATAGATTCAGCCCCATAACTTCTTCTAAACAGTTTC
	UNOISE3	-	False positive	2	9	0	0	0	0	0	0	0	0	0	0	0	4	0	5	0	0	0	0	0	0	0	TATGCTCGAAAACACCCTATGTATTAACACCATCAAGCTCACGAAAGCAAACAGGTAAGATAAACCAGAAGAAGTACATGGACTCGAACAGATTAACCACCATCTATAATGATTTGGACCGAACCAAATAGATTCAGCCCCATAACTTCTTCTAAACAGTTTC

### Sheet: Sheet1
	Table S5. Read counts for each haplotype detected using DADA2 and UNOISE3 in each PCR replicate. Haplotype ID2 correspond to Supplementary material 2, dash mark (‑) indicate the false positive haplotype.
	ASV method	Haplotype ID2 (PaaDlp-2)	True or False positive	Detection Freq. (x/15 library rep.)	Total reads	Library rep. ID															NC ID						Sequence
						1	2	3	4	5	6	7	8	9	10	11	12	13	14	15	FiltNC1	FiltNC2	FiltNC3	PCRNC1	PCRNC2	PCRNC3
	DADA2	A	True	15	521844	33989	38003	34525	40464	33598	30777	31943	28964	37021	26830	31641	44864	35796	39980	33449	169	217	0	77	0	158	TATGCTCGAGAACACCCTATGTATTAACACCATCAAGCTCATGAAAGCAAACAAGTAAGATAAACAAGAAGAAGTACATGGACTCGAACAGATTAATCACCATCTATAATGATTTGAACCGAACCAAATAGATTCAACCCCATAACTTCTTCTAAACAGTTTC
	DADA2	B	True	15	279356	18124	20348	18521	21344	17856	16172	17072	15260	19501	14703	17126	24442	19456	21350	18081	0	0	0	0	0	0	TATGCTCGAAAACACCCTATGTATTAACACCATCAAGCTCATGAAAGCAAACAAGTAAGATAAACAAGAAGAAATACATGGACTCGAACAGATTAATCACCATCTATAATGATTTGAACCGAACCAAATAGATTCAACCCCATAACTTCTTCTAAACAGTTTC
	DADA2	C	True	15	202074	13020	14559	13232	15698	13059	11768	12124	11141	14312	10750	12596	17323	13790	15431	13271	0	0	0	0	0	0	TATGCTCGAGAACACCCTATGTATTAACACCATCAAGCTCATGAAAGCAAACAAGTAAGATAAACAAGAAGAAGTACATGGACTCGAACAGATTAATCACCATCTATAATGATTTAAACCGAACCAAATAGATTCAACCCCATAACTTCTTCTAAACAGTTTC
	DADA2	D	True	15	133433	8769	9719	8896	10292	8613	7741	8107	7095	9696	6971	7850	11827	9134	10199	8524	0	0	0	0	0	0	TATGCTCGAAAACATCCTATGTATTAACACCATCAAGCTCATGAAAGCAAACAAGTAAAATAAACAAGAAGAAGTACATGGACTCGAACAGATTAATCACCATCTATAATGATTTGAACCGAACCAAATAGATTCAACCCCATAACTTCTTCTAAACAGTTTC
	DADA2	H	True	15	116113	7290	8294	7552	8905	7297	6567	6946	6355	8907	5987	7087	10646	7922	8830	7528	0	0	0	0	0	0	TATGCTCGAAAACACCCTATGTATTAACACCATCAAGCTCATGAAAGCAAACAAGTAAGATAAACAAGAAGAAGTACATGGACTCGAACAGATTAATCACCATCTATAATGATTTGAACCGAACCAAATAGATTCAACCCCATAACTTCTTCTAAACAGTTTC
	DADA2	G	True	15	80134	5172	5844	5191	6138	5159	4645	4800	4365	5933	4223	4805	7213	5497	6162	4987	0	0	0	0	0	0	TATGCTCGAAAACATCCTATGTATTAACACCATCAGGCTCATGAAAGCAAACAAGTAAGATAAACAAGAAGAAATACATGGACTCGAACAGATTAATCACCATCTATAATGATTTGAACCGAACCAAATAGATTCAACCCCATAACTTCTTCTAAACAGTTTC
	DADA2	F	True	15	71001	4659	4963	4619	5577	4663	4345	4209	3856	5109	3672	4351	6088	4926	5421	4543	0	0	0	0	0	0	TATGCTCGAAAACATCCTATGTATTAACACCATCAAGCTCATGAAAGCAAACAAGTAAGATAAACAAGAAGAAGTACATGGACTCGAACAGATTAATCACCATCTATAATGATTTGAACCGAACCAAATAGATTCAACCCCATAACTTCTTCTAAACAGTTTC
	DADA2	E	True	15	67430	4396	4907	4473	5069	4222	3933	4072	3794	4797	3567	4175	5868	4611	5008	4538	0	0	0	0	0	0	TATGCTCGAGAACATCCTATGTATTAACACCATCAAGCTCATGAAAGCAAACAAGTAAGATAAACAAGAAGAAATACATGGACTCGAACAGATTAATCACCATCTATAATGATTTGAACCGAACCAAATAGATTCAACCCCATAACTTCTTCTAAACAGTTTC
	DADA2		False positive	15	23262	1464	1666	1545	1823	1471	1350	1434	1227	1665	1242	1431	2160	1579	1729	1476	0	0	0	0	0	0	TATGCTCGAGAACACCCTATGTATTAACACCATCAGGCTCATGAAAGCAAACAAGTAAGATAAACAAGAAGAAGTACATGGACTCGAACAGATTAATCACCATCTATAATGATTTGAACCGAACCAAATAGATTCAACCCCATAACTTCTTCTAAACAGTTTC
	DADA2	-	False positive	15	22761	1573	1603	1496	1728	1431	1339	1347	1254	1684	1086	1376	1777	1742	1841	1484	0	0	0	0	0	0	TATGCTCGAGAACACCCTATGTATTAACACCATCAAGCTCATGAAAGCAAACAAGTAAGATAAACAAGAAGAAATACATGGACTCGAACAGATTAATCACCATCTATAATGATTTGAACCGAACCAAATAGATTCAACCCCATAACTTCTTCTAAACAGTTTC
	DADA2	-	False positive	15	6979	424	490	436	533	445	415	429	386	488	352	421	597	505	587	471	0	0	0	0	0	0	TATGCTCGAAAACACCCTATGTATTAACACCATCAAGCTCATGAAAGCAAACAAGTAAGATAAACAAGAAGAAGTACATGGACTCGAACAGATTAATCACCATCTATAATGATTTAAACCGAACCAAATAGATTCAACCCCATAACTTCTTCTAAACAGTTTC
	DADA2	-	False positive	15	3406	218	234	227	250	228	176	201	171	257	166	181	275	259	267	296	0	0	0	0	0	0	TATGCTCGAAAACATCCTATGTATTAACACCATCAAGCTCATGAAAGCAAACAAGTAAGATAAACAAGAAGAAGTACATGGACTCGAACAGATTAATCACCATCTATAATGATTTAAACCGAACCAAATAGATTCAACCCCATAACTTCTTCTAAACAGTTTC
	DADA2	-	False positive	15	3305	244	242	236	254	202	190	164	180	231	189	189	266	271	224	223	0	0	0	0	0	0	TATGCTCGAAAACATCCTATGTATTAACACCATCAGGCTCATGAAAGCAAACAAGTAAGATAAACAAGAAGAAGTACATGGACTCGAACAGATTAATCACCATCTATAATGATTTGAACCGAACCAAATAGATTCAACCCCATAACTTCTTCTAAACAGTTTC
	DADA2	-	False positive	10	1484	164	0	148	180	136	0	132	119	0	0	132	0	173	161	139	0	0	0	0	0	0	TATGCTCGAAAACATCCTATGTATTAACACCATCAAGCTCATGAAAGCAAACAGGTAAGATAAACAAGAAGAAATACATGGACTCGAACAGATTAATCACCATCTATAATGATTTGAACCGAACCAAATAGATTCAACCCCATAACTTCTTCTAAACAGTTT
	DADA2	-	False positive	14	1323	78	93	103	118	94	0	71	67	92	77	88	147	92	120	83	0	0	0	0	0	0	TATGCTCGAGAACACCCTATGTATTAACACCATCAGGCTCATGAAAGCAAACAAGTAAGATAAACAAGAAGAAATACATGGACTCGAACAGATTAATCACCATCTATAATGATTTGAACCGAACCAAATAGATTCAACCCCATAACTTCTTCTAAACAGTTTC
	DADA2	-	False positive	6	1302	198	0	0	0	180	0	0	0	223	179	0	0	242	0	280	0	0	0	0	0	0	TATGCTCGAGAACACCCTATGTATTAACACCATCAAGCTCATGAAAGCAAACAAGTAAAATAAACAAGAAGAAGTACATGGACTCGAACAGATTAATCACCATCTATAATGATTTGAACCGAACCAAATAGATTCAACCCCATAACTTCTTCTAAACAGTTTC
	DADA2	-	False positive	12	968	84	85	0	80	84	70	71	0	74	0	73	90	95	89	73	0	0	0	0	0	0	TATGCTCGAGAACACCCTATGTATTAACACCATCAAGCTCATGAAAGCAAACAAGTAAAATAAACCAGAAGAAGTACATGGACTCGAACAGATTAATCACCATCTATAATGATTTGAACCGAACCAAATAGATTCAACCCCATAACTTCTTCTAAACAGTTTC
	DADA2	-	False positive	15	683	37	41	44	49	46	42	31	41	57	41	29	65	60	43	57	0	0	0	0	0	0	TATGCTCGAAAACATCCTATGTATTAACACCATCAGGCTCATGAAAGCAAACAAGTAAGATAAACAAGAAGAAGTACATGGACTCGAACAGATTAATCACCATCTATAATGATTTAAACCGAACCAAATAGATTCAACCCCATAACTTCTTCTAAACAGTTTC
	DADA2	-	False positive	3	542	164	187	0	191	0	0	0	0	0	0	0	0	0	0	0	0	0	0	0	0	0	TATGCTCGAAAACATCCTATGTATTAACACCATCAAGCTCATGAAAGCAAACAAGTAAAATAAACAAGAAGAAGTACATGGACTCGAACAGATTAATCACCATCTATAATGATTTAAACCGAACCAAATAGATTCAACCCCATAACTTCTTCTAAACAGTTTC
	DADA2	-	False positive	14	370	23	25	23	27	37	37	26	19	24	15	0	26	28	29	31	0	0	0	0	0	0	TATGCTCGAAAACACCCTATGTATTAACACCATCAAGCTCACGAAAGCAAACAAGTAAGATAAACCAGAAGAAGTACATGGACTCGAACAGATTAACCACCATCTATAATGATTTGAACCGAACCAAATAGATTCAGCCCCATAACTTCTTCTAAACAGCTTC
	DADA2	-	False positive	15	353	24	29	21	24	17	16	31	17	31	21	16	33	21	24	28	0	0	0	0	0	0	TATGCTCGAAAACACCCTATGTATTAACACCATCAAGCTCATGAAAGCAAACAAGTAAGATAAACCAGAAGAAGTACATGGACCCGAACAGATTAATCACCATCTATAACGATTTAGACCGAACCAAATAGATTCAACCCCATAACTTCTTCTAAACAGCTTC
	DADA2	-	False positive	1	245	245	0	0	0	0	0	0	0	0	0	0	0	0	0	0	0	0	0	0	0	0	TATGCTCGAAAACACCCTATGTATTAACACCATCAAGCTCATGAAAGCAAACAAGTAAGATAAACAAGAAGAAATACATGGACTCGAACAGATTAATCACCATCTATAATGATTTAAACCGAACCAAATAGATTCAACCCCATAACTTCTTCTAAACAGTTTC
	DADA2	-	False positive	6	202	0	34	0	54	0	28	0	0	22	0	0	33	31	0	0	0	0	0	0	0	0	TATGCTCGAAAACATCCTATGTATTAACACCATCAAGCTCACGAAAGCAAACAAGTAAGATAAACAAGAAGAAATACATGGACTCGAACAGATTAATCACCATCTATAATGATTTGAACCGAACCAAATAGATTCAACCCCATAACTTCTTCTAAACAGTTTC
	DADA2	-	False positive	1	181	0	0	0	0	0	0	0	0	0	0	0	0	181	0	0	0	0	0	0	0	0	TATGCTCGAAAACATCCTATGTATTAACACCATCAAGCTCATGAAAGCAAACAAGTAAAATAAACAAGAAGAAATACATGGACTCGAACAGATTAATCACCATCTATAATGATTTGAACCGAACCAAATAGATTCAACCCCATAACTTCTTCTAAACAGTTTC
	DADA2	-	False positive	4	81	0	24	0	0	17	17	0	0	0	0	0	0	0	0	23	0	0	0	0	0	0	TATGCTCGAAAACATCCTATGTATTAACACCATCAAGCTCATGAAAGCAAACAAGTAAGATAAACAAGAAGAAATACATGGACTTGAACAGATTAATCACCATCTGTAATGATTTAGACCGAACCAAATAGATTCAACCCCATAACTTCTTCTAAACAGTTTC
	DADA2	-	False positive	1	78	78	0	0	0	0	0	0	0	0	0	0	0	0	0	0	0	0	0	0	0	0	TATGCTCGAAAACATCCTATGTATTAACACCATCAGGCTCATGAAAGCAAACAAGTAAGATAAACAAGAAGAAATACATGGACTCGAACAGATTAATCACCATCTATAATGATTTAAACCGAACCAAATAGATTCAACCCCATAACTTCTTCTAAACAGTTTC
	DADA2	-	False positive	3	68	0	0	0	0	0	23	0	0	0	0	0	0	17	28	0	0	0	0	0	0	0	TATGCTCGAGAACACCCTATGTATTAACACCATCAAGCTCATGAAAGCAAACAAGTAAGATAAATAAGAAGAAGTACATGGACTCGAACAGATTAATCACCATCTGTAATGATTTCGACCGAACCAAATAGATTCAACCCCATAACTTCTTCTAAACAGCTTC
	DADA2	-	False positive	1	62	0	0	0	62	0	0	0	0	0	0	0	0	0	0	0	0	0	0	0	0	0	TATGCTCGAGAACATCCTATGTATTAACACCATCAAGCTCATGAAAGCAAACAAGTAAAATAAACAAGAAGAAGTACATGGACTCGAACAGATTAATCACCATCTATAATGATTTGAACCGAACCAAATAGATTCAACCCCATAACTTCTTCTAAACAGTTTC
	DADA2	-	False positive	1	57	57	0	0	0	0	0	0	0	0	0	0	0	0	0	0	0	0	0	0	0	0	TATGCTCGAGAACATCCTATGTATTAACACCATCAAGCTCATGAAAGCAAACAAGTAAGATAAACAAGAAGAAATACATGGACTCGAACAGATTAATCACCATCTATAATGATTTAAACCGAACCAAATAGATTCAACCCCATAACTTCTTCTAAACAGTTTC
	DADA2	-	False positive	1	43	43	0	0	0	0	0	0	0	0	0	0	0	0	0	0	0	0	0	0	0	0	TATGCTCGAAAACATCCTATGTATTAACACCATTAAGCTCATGAAAGCAAACAAGTAAGATAAACAAGAAGAAATACATGGACTCGAACAGATTAATCACCATCTATAATGATTTGAACCGAACCAAATAGATTCAACCCCATAACTTCTTCTAAACAGTTTC
	DADA2	-	False positive	5	42	7	0	0	10	6	0	0	0	0	0	0	11	8	0	0	0	0	0	0	0	0	TATGCTCGGAAACATCCTATGTATTAACACCATCAAGCTCATGAAAGCAAACAAGTAAGATAAACCAGAAGGGGTACATGGACTCGAACAGATTAATCACCATCTGTAATGATTTGAACCGAACCAAATAGATTCAACCCCATAACTTCTTCTAAACAGTTTC
	DADA2	-	False positive	10	40	6	0	2	4	7	0	2	5	0	0	4	0	6	3	1	0	0	0	0	0	0	TATGCTCGAGAACACCCTATGTATTAACACCATCAAGCTCATGAAAGCAAACAGGTAAGATAAACAAGAAGAAATACATGGACTCGAACAGATTAATCACCATCTATAATGATTTGAACCGAACCAAATAGATTCAACCCCATAACTTCTTCTAAACAGTTT
	DADA2	-	False positive	3	36	0	0	0	0	10	0	0	0	10	0	0	16	0	0	0	0	0	0	0	0	0	TATGCTCGAAAACACCCTATGTATTAACACCATCAAGCTCATGAAAGCAAACAAGTAAGATAAACCAGAAGAAGTACATGGACCCGAACAGATTAATCACCATCTATAATGATTTGGACCGAACCAAATAGATTCAGCCCCATAACTTCTTCTAAACAGCTTC
	DADA2	-	False positive	1	31	0	0	0	0	0	0	31	0	0	0	0	0	0	0	0	0	0	0	0	0	0	TATGCTCGAAAACATCCTATGTATTAACACCATCAAGCTCATGAAAGCAAACAAGTAAGATAAACAAGAAGAAGTACATGGACTCGAACAGATTAATCACCATCTGTAATGATTTGGACCGAACCAAATAGATTCAACCCCATAACTTCTTCTAAACAGTTTC
	DADA2	-	False positive	2	29	0	0	0	0	0	0	0	0	0	13	0	16	0	0	0	0	0	0	0	0	0	TATGCTCGAAAACATCCTATGTATTAACACCATCAAGCTCATGAAAGCAAACAAGTAAGATAAATAAGAAGAAGTACATGGACTCGAACAGATTAATCACCATCTGTAATGATTTGGACCGAACCAAATAGATTCAACCCCATAACTTCTTCTAAACAGTTTC
	DADA2	-	False positive	5	17	3	2	0	0	0	0	0	0	0	0	3	5	0	0	4	0	0	0	0	0	0	TATGTATTAACACCATCAAGCTCATGAAAGCAAACAAGTAAGATAAACAAGAAGAAGTACATGGACTCGAACAGATTAATCACCATCTATAATGATTTGAACCGAACCAAATAGATTCAACCCCATAACTTCTTCTAAACAGTTTC
	DADA2	-	False positive	1	12	0	0	0	0	0	0	0	0	0	0	0	0	0	0	12	0	0	0	0	0	0	TATGCTCGAGAACACCCTATGTATTAACACCATCAAGCTCATGAAAGCAAACAGGTAAAATAAACCAGAAGAAGTACATGGACTCGAACAGATTAATCACCATCTATAATGATTTCAACCGAACCAAATAGATTCAACCCCATAACTTCTTCTAAACAGTTTC
	DADA2	-	False positive	1	3	0	0	0	0	0	0	0	0	3	0	0	0	0	0	0	0	0	0	0	0	0	TATGTATTAACACCATCAAGCTCATGAAAGCAAACAAGTAAGATAAACAAGAAGAAGTACATGGACTCGAACAGATTAATCACCATCTATAATGATTTAAACCGAACCAAATAGATTCAACCCCATAACTTCTTCTAAACAGTTTC
	DADA2	-	False positive	1	1	0	0	0	0	0	0	0	0	0	0	0	0	1	0	0	0	0	0	0	0	0	TATGCTCGAAAACATCCTATGTATTAACACCATTAGGCTCATGAAAGCAAACAGGTAAGATAAACAAGAAGAAATACATGGACTCGAACAGATTAATCACCATCTATAATGATTTGAACCGAACCAAATAGATTCAACCCCATAACTTCTTCTAAACAGTTT
	UNOISE3	A	True	15	483127	31416	35172	31973	37400	31108	28546	29719	26756	34311	24865	29350	41361	33157	37042	30951	8	7	0	4	0	16	TATGCTCGAGAACACCCTATGTATTAACACCATCAAGCTCATGAAAGCAAACAAGTAAGATAAACAAGAAGAAGTACATGGACTCGAACAGATTAATCACCATCTATAATGATTTGAACCGAACCAAATAGATTCAACCCCATAACTTCTTCTAAACAGTTTC
	UNOISE3	B	True	15	254152	16500	18612	16780	19441	16281	14678	15535	13897	17773	13346	15602	22180	17676	19412	16439	7	0	4	0	0	4	TATGCTCGAAAACACCCTATGTATTAACACCATCAAGCTCATGAAAGCAAACAAGTAAGATAAACAAGAAGAAATACATGGACTCGAACAGATTAATCACCATCTATAATGATTTGAACCGAACCAAATAGATTCAACCCCATAACTTCTTCTAAACAGTTTC
	UNOISE3	C	True	15	188439	12090	13589	12351	14634	12231	10989	11368	10402	13381	9980	11730	16110	12842	14372	12370	6	0	0	0	0	0	TATGCTCGAGAACACCCTATGTATTAACACCATCAAGCTCATGAAAGCAAACAAGTAAGATAAACAAGAAGAAGTACATGGACTCGAACAGATTAATCACCATCTATAATGATTTAAACCGAACCAAATAGATTCAACCCCATAACTTCTTCTAAACAGTTTC
	UNOISE3	D	True	15	123446	8117	9001	8167	9533	7983	7111	7496	6692	8919	6470	7321	10889	8416	9419	7912	0	0	0	0	0	7	TATGCTCGAAAACATCCTATGTATTAACACCATCAAGCTCATGAAAGCAAACAAGTAAAATAAACAAGAAGAAGTACATGGACTCGAACAGATTAATCACCATCTATAATGATTTGAACCGAACCAAATAGATTCAACCCCATAACTTCTTCTAAACAGTTTC
	UNOISE3	I	True	15	107520	7009	7661	7159	8332	7168	6346	6494	5874	7604	5635	6461	9292	7495	8135	6948	0	0	0	0	0	0	TATGCTCGAAAACATCCTATGTATTAACACCATCAAGCTCATGAAAGCAAACAGGTAAGATAAACAAGAAGAAATACATGGACTCGAACAGATTAATCACCATCTATAATGATTTGAACCGAACCAAATAGATTCAACCCCATAACTTCTTCTAAACAGTTTC
	UNOISE3	H	True	15	108067	6825	7739	7044	8274	6831	6122	6421	5854	8179	5610	6604	9839	7363	8228	7041	0	0	0	0	0	0	TATGCTCGAAAACACCCTATGTATTAACACCATCAAGCTCATGAAAGCAAACAAGTAAGATAAACAAGAAGAAGTACATGGACTCGAACAGATTAATCACCATCTATAATGATTTGAACCGAACCAAATAGATTCAACCCCATAACTTCTTCTAAACAGTTTC
	UNOISE3	G	True	15	72343	4725	5195	4734	5598	4634	4134	4406	3975	5265	3888	4311	6527	4908	5524	4519	0	0	0	0	0	0	TATGCTCGAAAACATCCTATGTATTAACACCATCAGGCTCATGAAAGCAAACAAGTAAGATAAACAAGAAGAAATACATGGACTCGAACAGATTAATCACCATCTATAATGATTTGAACCGAACCAAATAGATTCAACCCCATAACTTCTTCTAAACAGTTTC
	UNOISE3	F	True	15	64960	4257	4534	4232	5142	4280	3950	3859	3542	4673	3353	3971	5572	4492	4966	4137	0	0	0	0	0	0	TATGCTCGAAAACATCCTATGTATTAACACCATCAAGCTCATGAAAGCAAACAAGTAAGATAAACAAGAAGAAGTACATGGACTCGAACAGATTAATCACCATCTATAATGATTTGAACCGAACCAAATAGATTCAACCCCATAACTTCTTCTAAACAGTTTC
	UNOISE3	E	True	15	63348	4165	4633	4233	4771	4000	3728	3817	3565	4497	3296	3906	5473	4322	4703	4239	0	0	0	0	0	0	TATGCTCGAGAACATCCTATGTATTAACACCATCAAGCTCATGAAAGCAAACAAGTAAGATAAACAAGAAGAAATACATGGACTCGAACAGATTAATCACCATCTATAATGATTTGAACCGAACCAAATAGATTCAACCCCATAACTTCTTCTAAACAGTTTC
	UNOISE3	-	False positive	15	276	18	27	16	20	14	11	22	12	23	17	13	26	16	22	19	0	0	0	0	0	0	TATGCTCGAAAACACCCTATGTATTAACACCATCAAGCTCATGAAAGCAAACAAGTAAGATAAACCAGAAGAAGTACATGGACCCGAACAGATTAATCACCATCTATAACGATTTAGACCGAACCAAATAGATTCAACCCCATAACTTCTTCTAAACAGCTTC
	UNOISE3	-	False positive	15	287	15	21	17	22	30	26	16	16	16	11	5	15	26	24	27	0	0	0	0	0	0	TATGCTCGAAAACACCCTATGTATTAACACCATCAAGCTCACGAAAGCAAACAAGTAAGATAAACCAGAAGAAGTACATGGACTCGAACAGATTAACCACCATCTATAATGATTTGAACCGAACCAAATAGATTCAGCCCCATAACTTCTTCTAAACAGCTTC
	UNOISE3	-	False positive	14	91	8	7	4	9	6	4	8	5	7	0	6	8	7	6	6	0	0	0	0	0	0	TATGCTCGGAAACATCCTATGTATTAACACCATCAAGCTCATGAAAGCAAACAAGTAAGATAAACCAGAAGGGGTACATGGACTCGAACAGATTAATCACCATCTGTAATGATTTGAACCGAACCAAATAGATTCAACCCCATAACTTCTTCTAAACAGTTTC
	UNOISE3	-	False positive	14	102	4	0	4	6	10	9	5	6	8	6	11	15	5	5	8	0	0	0	0	0	0	TATGCTCGAAAACACCCTATGTATTAACACCATCAAGCTCATGAAAGCAAACAAGTAAGATAAACCAGAAGAAGTACATGGACCCGAACAGATTAATCACCATCTATAATGATTTGGACCGAACCAAATAGATTCAGCCCCATAACTTCTTCTAAACAGCTTC
	UNOISE3	-	False positive	7	147	0	18	0	29	0	19	0	0	17	0	0	21	0	23	20	0	0	0	0	0	0	TATGCTCGAGAACACCCTATGTATTAACACCATCAAGCTCATGAAAGCAAACAAGTAAGATAAATAAGAAGAAGTACATGGACTCGAACAGATTAATCACCATCTGTAATGATTTCGACCGAACCAAATAGATTCAACCCCATAACTTCTTCTAAACAGCTTC
	UNOISE3	-	False positive	10	113	0	12	13	0	9	12	0	8	12	7	0	16	0	13	11	0	0	0	0	0	0	TATGCTCGAAAACATCCTATGTATTAACACCATCAAGCTCATGAAAGCAAACAAGTAAGATAAACAAGAAGAAATACATGGACTTGAACAGATTAATCACCATCTGTAATGATTTAGACCGAACCAAATAGATTCAACCCCATAACTTCTTCTAAACAGTTTC
	UNOISE3	-	False positive	11	65	0	7	6	0	6	0	0	5	5	8	7	4	5	6	6	0	0	0	0	0	0	TATGCTCGAAAACATCCTATGTATTAACACCATCAAGCTCATGAAAGCAAACAAGTAAGATAAATAAGAAGAAATACATGGACTTGAACAGATTAATCACCATCTGTAATGATTTAGACCGAACCAAATAGATTCAACCCCATAACTTCTTCTAAACAGTTTC
	UNOISE3	-	False positive	4	19	0	4	0	0	5	0	6	0	4	0	0	0	0	0	0	0	0	0	0	0	0	TATGCTCGAAAACACCCTATGTATTAACACCATTAGGCTCACGAAAGCAAACAAGTAAGATAAACCAGAAGAAGTACATGGACTCGAACAGATTAACCACCATCTGTAATGATTTGGACCGAACCAAATAGATTCAGCCCCATAACTTCTTCTAAACAGTTTC
	UNOISE3	-	False positive	1	4	0	0	0	0	0	0	0	0	0	0	0	4	0	0	0	0	0	0	0	0	0	TATGCTCGAAAACACCCTATGTATTAACACCATCAAGCTCACGAAAGCAAACAAGTAAGATAAACCAGAAGAAGTACATGGACTCGAACAGATTAACCACCATCTATAATGATTTGAACCGAACCAAATAGATTCAGCCCCATAACTTCTTCTAAACAGTTTC
	UNOISE3	-	False positive	2	9	0	0	0	0	0	0	0	0	0	0	0	4	0	5	0	0	0	0	0	0	0	TATGCTCGAAAACACCCTATGTATTAACACCATCAAGCTCACGAAAGCAAACAGGTAAGATAAACCAGAAGAAGTACATGGACTCGAACAGATTAACCACCATCTATAATGATTTGGACCGAACCAAATAGATTCAGCCCCATAACTTCTTCTAAACAGTTTC
